# The eukaryotic translation initiation factor eIF4E reprogrammes the splicing machinery and drives alternative splicing

**DOI:** 10.1101/2021.12.07.471666

**Authors:** Mehdi Ghram, Gavin Morris, Biljana Culjkovic-Kraljacic, Jean-Clement Mars, Patrick Gendron, Lucy Skrabanek, Maria Victoria Revuelta, Leandro Cerchietti, Monica L Guzman, Katherine LB Borden

## Abstract

Aberrant RNA splicing contributes to the pathogenesis of many malignancies including Acute Myeloid Leukemia (AML). While mutation is the best described mechanism underpinning aberrant splicing, recent studies show that predictions based on mutations alone likely underestimate the extent of this dysregulation. Here, we show that elevation of the eukaryotic translation initiation factor eIF4E reprogrammes splicing of nearly a thousand RNAs in model cell lines. Further, in AML patient specimens which did not harbour known splice factor mutations, ∼4000 transcripts were differentially spliced based on eIF4E levels and this was associated with poor prognosis. Inhibition of eIF4E in cell lines reverted the eIF4E-dependent splice events examined. Splicing targets of eIF4E act in biological processes consistent with its role in malignancy. This altered splicing program likely arose from eIF4E-dependent increases in the production of spliceosome components including SF3B1 and U2AF1 which are frequently mutated in AML. Notably, eIF4E did not drive mutation of these factors, only their production. eIF4E also physically associated with many splice factors including SF3B1, U2AF1, and UsnRNAs. Interestingly, eIF4E interacted with both pre-mRNA splicing substrates as well as the resulting product RNAs suggesting that eIF4E could chaperone RNAs throughout splicing as well as other aspects of post-splicing transcript regulation. Importantly, many eIF4E-dependent splice events differed from those arising from splice factor mutation and were more extensive highlighting that these splicing profiles arise from distinct, but potentially overlapping, mechanisms. In all, our studies provide a paradigm for how dysregulation of a single factor, eIF4E, can reprogramme splicing.
