## Supplementary material for "The eukaryotic translation initiation factor eIF4E reprogrammes the splicing machinery and drives alternative splicing": Supp Table 3

Names		elements
U2OS_AS U2OS_DE	13
		FAN1
		ATAD3B
		LTBR
		PIGF
		CATSPER1
		ETV4
		ITPR1
		EDIL3
		COQ6
		AGRN
		TUBB6
		SPTB
		ERCC2
U2OS_AS		751
		DPM2
		CD44
		COBLL1
		DLG1
		MAP4
		ACTR3
		GPHN
		TUBD1
		POLR2G
		APBB2
		GCSH
		DFFB
		MEF2D
		LINC01547
		ARRB2
		COX5A
		CEP70
		HERPUD2
		SLC7A6
		EIF6
		SLC10A7
		SOS1
		IFT122
		UBE2G1
		POLK
		LRRC6
		C1RL
		ATP9B
		TPX2
		AGFG1
		CCNI
		KANSL2
		GPSM2
		PAIP1
		DDX11
		ZEB1
		SMARCC2
		PTPN18
		HLTF
		AP1G1
		RNF170
		HMG20B
		SMARCC1
		C9orf85
		GPR180
		SYNE2
		FHL3
		RNF14
		SEMA4D
		COX6C
		ZNF248
		INIP
		PDLIM2
		PIKFYVE
		USP20
		DUSP22
		ANP32E
		TEAD1
		PCYT2
		AC026412.1
		SUGCT
		METTL8
		DHRS11
		ARHGAP17
		PCBP1-AS1
		STK25
		PSMA3
		LAMP1
		GINS1
		LYRM1
		EIF4G3
		NFATC4
		ACTR10
		ACSL3
		CDK11A
		LIN54
		NR1H3
		INTS14
		PALLD
		STAG2
		CCDC66
		ENOX2
		LARP7
		FOXK2
		BIN3
		DGUOK
		FGGY
		ZNF197
		CSGALNACT2
		PRDM2
		TMCO3
		CMIP
		CTDSPL2
		TMEM267
		GNAS
		PLP2
		DDB2
		SHROOM1
		GFPT2
		DAP3
		DDX47
		PHF3
		BCLAF1
		ITGB4
		YTHDF3
		CCNY
		NPC2
		LPGAT1
		CTIF
		FOXM1
		HENMT1
		TAF1B
		VAMP1
		YWHAE
		RIC1
		EMC1
		TRIM41
		LCOR
		PI4KA
		SLC15A4
		PTK2
		COQ9
		TRAPPC9
		DNM1
		MARF1
		THBS3
		PGAP2
		EXD2
		MGAT5
		SKP2
		ZNF75A
		TNFRSF11B
		GMPPA
		EXO5
		DENND1A
		SEC14L1
		RACGAP1
		CLPTM1
		NCF2
		SEC31B
		PCGF6
		MRPL48
		POLR2J4
		DNMT3B
		PSMD11
		MTMR14
		PACRGL
		ZNF774
		PPP2R5A
		ZIM2
		COMMD7
		RICTOR
		RAI14
		MROH8
		OGFOD2
		DDX49
		CD40
		DYNC1LI2
		SEPTIN4
		TRIP12
		ZMYND8
		UQCC1
		RGL1
		ATG10
		CASP8
		RCOR3
		CROCCP3
		ABI2
		CACNB1
		FAM135A
		SETMAR
		QKI
		FGFR3
		TCF12
		MFAP5
		ASNSD1
		PPP2R1B
		WDR62
		RNF144A
		ZNF655
		ZWILCH
		PRKCD
		CCDC18
		CBFA2T2
		RBMS2
		PICALM
		MARK3
		SERPINA1
		MED14
		HP1BP3
		C11orf58
		BRD8
		TCF4
		SMC4
		PSG4
		ATP2C1
		RGS19
		DBF4
		AURKA
		FAM86DP
		SF3A3
		AHI1
		COP1
		SYTL1
		PBRM1
		PPP1R12A
		STRADA
		LINC01535
		PLAGL1
		BICRAL
		VAPA
		ARIH2
		SH3PXD2A
		FAM169A
		PIK3C2A
		RBBP6
		ARNTL2
		GNAO1
		PFN2
		CHCHD7
		ASPH
		TARS
		UIMC1
		ATP7B
		YIPF6
		CLTCL1
		PAX8-AS1
		TIPIN
		UBR5
		ETFA
		WT1
		SLC2A8
		VMP1
		TXNRD2
		DDX42
		AKIRIN1
		DTNB
		SLC25A13
		SVIL
		AKAP10
		CADPS2
		MEIS1
		TPTEP1
		DLST
		LINC00960
		BLM
		ANK2
		SH3KBP1
		ITGB1
		AKR7A2
		CFAP44
		HPS1
		SAMD8
		MPI
		XRCC3
		RSPO4
		SLC50A1
		LDHA
		BICD1
		AC005394.2
		DENND4B
		TPCN2
		TRIM26
		GLI1
		TNNT2
		BARD1
		PARPBP
		HAUS4
		XRRA1
		MAD1L1
		NEK1
		USP25
		NAA60
		RAD51C
		ZNF614
		AGER
		ATXN3
		ZNF561
		PRPS1
		CTNNB1
		NDUFB5
		OXR1
		ATXN7
		FIS1
		ELF4
		ATG4D
		FOXN2
		TPM1
		CRIM1
		SLC35G1
		FLNB
		PRKDC
		CEP164
		ADD1
		RBX1
		MYO18A
		ODF2L
		SYT7
		LINC00667
		KIAA0232
		CDK4
		SUMF2
		SELENOM
		GPR157
		AMDHD2
		RNF168
		MELK
		DPY19L2
		ACOT9
		MTMR10
		PPIA
		CSNK1D
		TOM1
		PHF12
		CENPN
		MAP2K4
		UBE2K
		TPD52L1
		TXNL4A
		SLC4A7
		SEMA3B
		FKBP1B
		PPP6R2
		TRERF1
		KIF9
		MFAP3L
		LIPT1
		AP2S1
		SENP3
		ZNF530
		OSBPL6
		ZNF18
		PFDN5
		BCL11B
		PHYH
		CCNT2
		UNKL
		BCL2L13
		PIGK
		NUP50
		SNX14
		WASF3
		LONP2
		TTC27
		TRAPPC10
		TXLNA
		RAB31
		NIPA2
		UBAP1
		GTF3C2
		MR1
		SLC25A39
		VPS35L
		CCDC62
		SPIN1
		PIGT
		EMC7
		DROSHA
		CHD1L
		NAA40
		TRIP10
		SLC9B2
		TMEM134
		ZNF611
		CCND3
		SPATA7
		NCOA6
		PPP4R1
		ANXA5
		ANAPC10
		TK2
		STYXL1
		ZMAT3
		TRIM16
		KARS
		LIX1L
		MED23
		SNX7
		SEC31A
		FAM131A
		HSD11B1L
		CHMP4C
		KANSL1L
		PROCA1
		MMP24
		EIF4G1
		HMBS
		GADD45B
		ZBTB14
		ARHGAP8
		TNRC6B
		ZNF608
		FAAP20
		NAP1L1
		GLCCI1
		DEPDC1
		ADGRG1
		KIAA1109
		CCDC74A
		PODNL1
		CLOCK
		DALRD3
		IFT74
		VPS29
		PSMA4
		PNISR
		PLPP4
		CD34
		INPP5F
		IQGAP3
		NEK11
		GAPVD1
		DPH5
		CDC27
		ADARB1
		LINC01128
		CLSTN1
		EPB41
		ATP11B
		NUCKS1
		MED4
		TMEM255B
		TNC
		PPARA
		KRIT1
		PUM2
		AKR1E2
		NFASC
		CACNB4
		ENTPD6
		HDX
		ELP5
		ST7L
		MAPKAPK5
		GMPPB
		CTNNBIP1
		KLF7
		METTL9
		HMGN2
		MFGE8
		DMKN
		IFI6
		FRMD8
		MSH5
		RPS20
		GOLGB1
		MYRF
		HNRNPA2B1
		WDFY3
		RPL21
		PHF6
		XPNPEP1
		JKAMP
		DDX31
		IQCA1
		SEM1
		MDM2
		SPOP
		LRRC23
		RREB1
		IKBKB
		BOK
		UBE2C
		POLL
		ANXA8L1
		EEF1D
		EIF4A1
		CHD2
		HTT
		TRAPPC8
		LEPROTL1
		SEMA6C
		PRC1
		NIN
		ATP6V1H
		HPCAL1
		STAG1
		OSBPL7
		IQGAP1
		LAT
		DBI
		LATS1
		ZBTB21
		ZDHHC20
		FADS3
		PFDN1
		RPL34
		MARK2
		RPS12
		MED1
		PABPC4
		HNRNPM
		D2HGDH
		AP3M1
		HM13
		TBL1XR1
		SP140
		OS9
		ZNF346
		KHDRBS3
		ADGRL3
		MICAL2
		CAPRIN2
		SF3B1
		TRA2A
		GNPDA2
		ABCC5
		FANCI
		SNAPC5
		PRDM10
		AFDN
		PAQR5
		SYTL2
		RETREG3
		RAD54L
		SNRPN
		CDC45
		PLEC
		NRDC
		IL6ST
		XPNPEP3
		LRRCC1
		ANK1
		PAFAH1B2
		LMBR1L
		WASHC2A
		IKZF4
		GLYR1
		SPATA20
		GUF1
		FER
		CDK7
		PC
		GSDMB
		STEAP2
		SLC25A33
		MON2
		TMEM234
		WDHD1
		SLC30A6
		TRRAP
		ACAD10
		ZDHHC13
		SCAMP1
		PTS
		BANP
		CEP192
		CCDC169
		EGLN2
		MRPS36
		RAB34
		ROBO3
		STAU1
		DDX21
		AP3S1
		FAM76A
		HDAC11
		FKBP15
		DHX29
		MTO1
		ADSL
		NFATC2
		SLC15A3
		REPS1
		SLC29A1
		MTA1
		UNC50
		TENT2
		ATP5F1C
		INTS2
		MLLT10
		RRM1
		NDUFAF5
		CROCCP2
		TMEM218
		TMEM14B
		SOX6
		RAD17
		H2AFV
		ZSCAN31
		PHTF1
		CDC16
		KCNC4
		UBA2
		PEG3
		SBDS
		MPDZ
		ZC3H11A
		ZNF532
		ZNF185
		AZIN1
		RNPS1
		EIF2AK1
		LIN37
		THAP9-AS1
		ATAT1
		IL4R
		PRMT9
		CUL9
		SEC11A
		DDHD1
		PPP6R3
		NAV3
		NUDT13
		BICD2
		PPP6C
		SLC29A2
		PLEKHH3
		MFSD14C
		PRPSAP2
		EXOG
		PLGRKT
		MED15P9
		NT5C2
		NAF1
		EME1
		PHF13
		FNTA
		GUCD1
		CIT
		RAD51
		ZNF615
		PPIP5K2
		RGP1
		NIT2
		AGAP3
		CNOT8
		RNF10
		PATJ
		FAM219B
		NOLC1
		NRBP2
		P2RX4
		ATP10D
		SNHG12
		UGP2
		ZMIZ2
		NPTN
		ABCA7
		NUTM2A-AS1
		COL6A3
		SNHG6
		RABGAP1L
		SYT14
		TCF20
		TTC14
		MAPK8IP3
		SRM
		PPM1G
		HEMK1
		BOC
		TXNRD3
		HDAC10
		RALGAPA1
		ELMOD3
		RPARP-AS1
		SNRPB
		RUFY3
		ABCC1
		SUN3
		IL1B
		EEF1AKMT2
		RBM27
		AFTPH
		SAE1
		METTL27
		LARP4
		DSN1
		RPS25
		GIPC1
		ELL2
		RPN2
		ITGA7
		CBX5
		TSPAN4
		ZNF592
		IDE
		CNIH3
		SCMH1
		MAP4K4
		TMEM185A
		ZNF266
		ALKBH6
		TBCD
		KHDRBS1
		AKR1A1
		SRSF5
		MORF4L1
		CLNS1A
		PVT1
		SEPTIN10
		CHN1
		TMLHE
		FAM120B
		BNC2
		PARD3
		CCDC7
		QTRT2
		NF2
		PGS1
		TECPR1
		PPARGC1B
		DGCR2
		GLP2R
		SETD4
		MYO18B
		ATXN2L
		EPB41L5
		OGDHL
		ANKS3
		BAX
		PTPN13
		FDPS
		AKT3
		NCOA4
		GOLT1B
		MROH1
		ITGB5
		SIN3B
		ARHGAP11B
		RPL23AP82
		EMSY
		SATB1
		SCN5A
		PPM1D
		SMAD5
		FAM49B
		YPEL2
		PCNT
		LETMD1
		APC2
		STT3B
		USP3
		SPART
		FNBP1
		NSUN4
		RDM1
		CYP2R1
		DCAF17
		PUM1
		CERS4
		TNNT1
		CCDC88A
		LINC00847
		ZNF519
		SLC2A11
		HELQ
		TRAPPC6B
		EIF2D
		CDC25A
		CTSC
U2OS_DE		389
		CREB3L1
		MMP2
		TFIP11
		KIF26B
		CTC-564N23.2
		PMPCA
		AEN
		CXCL14
		GDF15
		STARD4-AS1
		AC239868.1
		ZBED3
		CTC-459F4.1
		ABALON
		RP11-135A24.4
		LRRN1
		RP11-57H14.2
		AC015971.2
		RP11-350N15.6
		ITGA3
		CTD-2384B11.2
		PTPRG-AS1
		TGM2
		EFNB1
		RP11-223P11.3
		RP11-50E11.2
		AC093690.1
		EPHA2
		C15orf52
		ST3GAL1
		DYSF
		HLA-DQB1-AS1
		SCUBE3
		RP11-701H16.4
		SSU72
		RP11-1069G10.2
		MSH6
		RP4-735C1.4
		C3
		WDFY3-AS1
		SLCO4A1-AS1
		RP11-732A19.5
		CCDC137
		NFKB2
		TMEM120B
		SYNC
		CH507-513H4.6
		RPL13AP20
		CTC-428H11.2
		MAFK
		NUP153
		ID1
		PPP6R1
		FANCL
		BCAM
		CPSF3L
		NOP2
		CTD-2269F5.1
		LRRC8A
		RP11-244F12.3
		LTBP1
		ZMAT5
		FANCD2OS
		SDC2
		ZNF395
		PTPRB
		NCAM1
		LINC00987
		CADM3-AS1
		NQO2
		LINC00565
		PKIB
		STBD1
		MEIS1-AS2
		TBC1D9B
		RP5-1021I20.1
		C11orf68
		KRT15
		RP4-678D15.1
		LINC01465
		LOXL1
		RP11-290O12.2
		PAGE2B
		SPINK5
		FAM83H
		ARHGEF16
		ARNTL2-AS1
		TRAF2
		IMPDH1P4
		RP11-2E11.9
		SEMA3F-AS1
		ST7-AS1
		LAMB3
		MAP3K7CL
		PDAP1
		RP11-295I5.4
		RPUSD1
		PIEZO2
		CDK6
		SYTL4
		LARGE
		RP11-15L13.4
		ZXDA
		PPHLN1
		RP11-166N17.1
		WWC1
		NEDD4L
		AF230666.2
		UNC13D
		RP11-728F11.4
		LA16c-366D1.3
		SDC4
		COL5A2
		RP11-1151B14.4
		RBBP4
		RP3-323A16.1
		RP11-488C13.6
		KRT8
		RP4-665N4.8
		AURKAIP1
		MRPL20
		CMC1
		AC025165.8
		RP11-19P22.8
		ATG7
		CCDC86
		RAB15
		AC007308.7
		FAM212B
		TRPA1
		RP13-895J2.3
		SVIL-AS1
		GLIPR2
		PTCHD3P1
		RNF150
		FAM129B
		RP11-500G22.5
		RP11-363J20.2
		RP11-269F20.1
		NOC2L
		MTIF3
		RP4-758J18.2
		RP11-681H18.2
		TTC28-AS1
		PIGCP1
		SEMA3B-AS1
		DVL1
		CEBPZ
		RP3-416H24.1
		SLC5A9
		SFN
		COMTD1
		SEMA6A-AS1
		DQX1
		AC010136.2
		CEP68
		MYC
		CTD-2002J20.1
		PRICKLE2-AS3
		RRM1-AS1
		PYROXD1
		ZNF503-AS1
		ABT1
		LASP1
		AL022476.2
		KLHDC2
		ATAD3A
		FUT8
		COL13A1
		RP11-521C20.3
		AP000619.5
		LINC00662
		AGAP2-AS1
		SLC2A1
		AC007906.1
		TRIM47
		ISG15
		ZP3
		DAAM2
		MOCS1
		NNT-AS1
		MT-TE
		RP11-53B2.3
		RP5-1172A22.1
		TRIP6
		STK24
		RP11-27M24.1
		DHFRL1
		RP3-430N8.10
		PRICKLE2-AS1
		RP11-47I22.2
		C9orf142
		BRD9
		MSC-AS1
		AC006116.27
		FAM207A
		GGACT
		AC000068.9
		RP4-724E13.2
		HOTAIR
		PTPN1
		RP11-575L7.8
		PPP1R12B
		AC007098.1
		PRKCZ
		AC068134.8
		RP11-477D19.2
		RP11-498B4.5
		PLXNA2
		MN1
		CTD-2196E14.7
		SGK223
		PCNXL4
		CTA-221G9.12
		AC009480.3
		RP11-244F12.2
		RP11-712B9.2
		SEPP1
		KIAA0196-AS1
		GADD45A
		RP11-481J2.4
		PERM1
		RP11-484D2.2
		SDF4
		UTS2
		AC007620.3
		DENND6A-AS1
		RP11-423P10.2
		RP11-287D1.3
		BBOF1
		AFAP1
		TTC28
		MCM7
		TBPL1
		CTD-2047H16.5
		HIST1H4D
		SAMD11
		SDC1
		PALM3
		FOS
		HCG4
		RP11-218E20.5
		RP11-278A23.4
		RP11-3L21.2
		NEMF
		CTC-241F20.4
		SKI
		RP11-488C13.5
		RP11-9N12.2
		AC007563.5
		CTPS1
		IAH1
		CDR1
		THBS1
		BCL2L1
		LOXL1-AS1
		CTB-175E5.7
		NFE2L1
		CTA-125H2.2
		RP11-517I3.1
		CTD-2154I11.2
		EXTL3
		KRT18
		RP11-586K2.1
		RP11-270M14.5
		AC002116.7
		TNFRSF14
		RP11-145A3.1
		TRIM28
		RP11-471B22.2
		B3GALT6
		COL16A1
		TNIP1
		INHBE
		FSIP2
		MLF2
		RBPMS-AS1
		ITFG1-AS1
		SURF6
		MTCL1
		CTB-43P18.1
		RSPH10B
		RP11-328C8.4
		RPL12P14
		SERPINE1
		RP11-61I13.3
		AC006116.24
		GLB1L3
		ARG2
		RP13-895J2.6
		RP3-395M20.8
		RP11-589M4.1
		EPS8L2
		C14orf119
		CPTP
		CTBP2
		TLDC2
		ANKRD18EP
		RP11-632L2.2
		RP11-256L6.2
		RP11-856M7.2
		PTGFRN
		CTA-373H7.7
		IL32
		PLPP1
		SFTA1P
		PKM
		MARCH4
		RP11-211G3.2
		RP13-270P17.2
		APOBEC3B-AS1
		CFLAR
		TOR4A
		MAF
		RBM5-AS1
		ASPHD2
		PTGR2
		SH3BP5-AS1
		RP3-430N8.11
		KLHL17
		FDXR
		RP11-300E4.2
		YBX3
		CCDC121
		RP11-344N10.2
		CGN
		CAPN15
		GNB1
		RFFL
		BTD
		SIAE
		ZNF503-AS2
		CBR3-AS1
		ST13P12
		WRNIP1
		RP11-34A14.3
		RP11-334E6.3
		LMNA
		CTD-2319I12.2
		RP11-388M20.2
		PRICKLE1
		AC104134.2
		CCDC152
		ZXDB
		RP11-264B14.2
		NCAM1-AS1
		RP11-651K21.1
		HMGA1
		NBAT1
		RBP1
		CCDC73
		AP006621.9
		RP4-613B23.1
		KCNN4
		COL27A1
		MAP2K3
		IL10RB-AS1
		FLII
		AC005330.2
		AC007899.3
		HSPG2
		RP11-538I12.2
		NOTCH1
		PCSK7
		GALNT16
		CYP24A1
		MYBBP1A
		RP11-632F7.3
		FOSL1
		RP11-73M7.6
		ZNF503
		ATP8B1
		C10orf142
		CTA-407F11.9
		MISP
		AC004510.3
		SDHA
		SPHK2
		ABLIM1
		DACT1
		CTA-363E6.7
		MAGEB17
		PVR
		AC107081.5
		HECW1
		CASK-AS1
		PPP3CB-AS1
		PIK3IP1
		BAIAP2L1
