## Supplementary material for "The eukaryotic translation initiation factor eIF4E reprogrammes the splicing machinery and drives alternative splicing": Supp Table 5

### Sheet: Final_MCODE
Cluster	Score	Type	Gene	Symbol	Network
4	10.0556	Clustered	83933	HDAC10	_FINAL_SUB1
4	10.0556	Clustered	6240	RRM1	_FINAL_SUB1
4	10.0556	Clustered	9557	CHD1L	_FINAL_SUB1
4	10.0556	Clustered	1019	CDK4	_FINAL_SUB1
4	10.0556	Clustered	8295	TRRAP	_FINAL_SUB1
4	10.0556	Clustered	79885	HDAC11	_FINAL_SUB1
4	10.0556	Clustered	6935	ZEB1	_FINAL_SUB1
4	10.0556	Clustered	5884	RAD17	_FINAL_SUB1
4	10.0556	Clustered	146956	EME1	_FINAL_SUB1
4	10.0556	Clustered	132660	LIN54	_FINAL_SUB1
4	10.0556	Clustered	2068	ERCC2	_FINAL_SUB1
4	10.0556	Clustered	1643	DDB2	_FINAL_SUB1
4	10.0556	Clustered	6596	HLTF	_FINAL_SUB1
4	10.0556	Clustered	5889	RAD51C	_FINAL_SUB1
4	10.0556	Clustered	10054	UBA2	_FINAL_SUB1
4	10.0556	Clustered	993	CDC25A	_FINAL_SUB1
4	10.0556	Clustered	7326	UBE2G1	_FINAL_SUB1
4	10.0556	Clustered	7517	XRCC3	_FINAL_SUB1
4	10.0556	Clustered	10657	KHDRBS1	_FINAL_SUB1
4	10.0556	Clustered	580	BARD1	_FINAL_SUB1
4	10.0556	Clustered	11065	UBE2C	_FINAL_SUB1
4	10.0556	Clustered	5537	PPP6C	_FINAL_SUB1
4	10.0556	Clustered	9320	TRIP12	_FINAL_SUB1
4	10.0556	Clustered	51426	POLK	_FINAL_SUB1
4	10.0556	Clustered	3181	HNRNPA2B1	_FINAL_SUB1
4	10.0556	Clustered	23468	CBX5	_FINAL_SUB1
4	10.0556	Clustered	6601	SMARCC2	_FINAL_SUB1
4	10.0556	Clustered	4193	MDM2	_FINAL_SUB1
4	10.0556	Clustered	5888	RAD51	_FINAL_SUB1
4	10.0556	Clustered	29079	MED4	_FINAL_SUB1
4	10.0556	Clustered	1022	CDK7	_FINAL_SUB1
4	10.0556	Clustered	51720	UIMC1	_FINAL_SUB1
4	10.0556	Seed	8438	RAD54L	_FINAL_SUB1
4	10.0556	Clustered	4439	MSH5	_FINAL_SUB1
4	10.0556	Clustered	6599	SMARCC1	_FINAL_SUB1
4	10.0556	Clustered	10933	MORF4L1	_FINAL_SUB1
1	7.625	Clustered	9774	BCLAF1	_FINAL_SUB1
1	7.625	Clustered	51366	UBR5	_FINAL_SUB1
1	7.625	Clustered	3093	UBE2K	_FINAL_SUB1
1	7.625	Clustered	10055	SAE1	_FINAL_SUB1
1	7.625	Clustered	9282	MED14	_FINAL_SUB1
1	7.625	Clustered	9978	RBX1	_FINAL_SUB1
1	7.625	Seed	10735	STAG2	_FINAL_SUB1
1	7.625	Clustered	5747	PTK2	_FINAL_SUB1
1	7.625	Clustered	6416	MAP2K4	_FINAL_SUB1
1	7.625	Clustered	10393	ANAPC10	_FINAL_SUB1
1	7.625	Clustered	79718	TBL1XR1	_FINAL_SUB1
1	7.625	Clustered	51574	LARP7	_FINAL_SUB1
1	7.625	Clustered	10946	SF3A3	_FINAL_SUB1
1	7.625	Clustered	5591	PRKDC	_FINAL_SUB1
1	7.625	Clustered	3551	IKBKB	_FINAL_SUB1
1	7.625	Clustered	64326	COP1	_FINAL_SUB1
1	7.625	Clustered	23451	SF3B1	_FINAL_SUB1
1	7.625	Clustered	165918	RNF168	_FINAL_SUB1
1	7.625	Clustered	10425	ARIH2	_FINAL_SUB1
1	7.625	Clustered	6502	SKP2	_FINAL_SUB1
1	7.625	Clustered	960	CD44	_FINAL_SUB1
1	7.625	Clustered	1499	CTNNB1	_FINAL_SUB1
1	7.625	Clustered	10000	AKT3	_FINAL_SUB1
1	7.625	Clustered	55193	PBRM1	_FINAL_SUB1
1	7.625	Clustered	8881	CDC16	_FINAL_SUB1
1	7.625	Clustered	6790	AURKA	_FINAL_SUB1
1	7.625	Clustered	9439	MED23	_FINAL_SUB1
1	7.625	Clustered	7531	YWHAE	_FINAL_SUB1
1	7.625	Clustered	1981	EIF4G1	_FINAL_SUB1
1	7.625	Clustered	5297	PI4KA	_FINAL_SUB1
1	7.625	Clustered	22909	FAN1	_FINAL_SUB1
1	7.625	Clustered	2261	FGFR3	_FINAL_SUB1
1	7.625	Clustered	896	CCND3	_FINAL_SUB1
1	7.625	Clustered	9604	RNF14	_FINAL_SUB1
1	7.625	Clustered	5116	PCNT	_FINAL_SUB1
1	7.625	Clustered	6419	SETMAR	_FINAL_SUB1
1	7.625	Clustered	10274	STAG1	_FINAL_SUB1
1	7.625	Clustered	9698	PUM1	_FINAL_SUB1
1	7.625	Clustered	996	CDC27	_FINAL_SUB1
1	7.625	Clustered	10902	BRD8	_FINAL_SUB1
6	6.28571	Clustered	1663	DDX11	_FINAL_SUB1
6	6.28571	Clustered	55215	FANCI	_FINAL_SUB1
6	6.28571	Clustered	641	BLM	_FINAL_SUB1
6	6.28571	Clustered	2305	FOXM1	_FINAL_SUB1
6	6.28571	Seed	22974	TPX2	_FINAL_SUB1
6	6.28571	Clustered	55055	ZWILCH	_FINAL_SUB1
6	6.28571	Clustered	54962	TIPIN	_FINAL_SUB1
6	6.28571	Clustered	10051	SMC4	_FINAL_SUB1
6	6.28571	Clustered	8318	CDC45	_FINAL_SUB1
6	6.28571	Clustered	128239	IQGAP3	_FINAL_SUB1
6	6.28571	Clustered	29127	RACGAP1	_FINAL_SUB1
6	6.28571	Clustered	9837	GINS1	_FINAL_SUB1
6	6.28571	Clustered	55010	PARPBP	_FINAL_SUB1
6	6.28571	Clustered	9055	PRC1	_FINAL_SUB1
2	3.525	Clustered	253260	RICTOR	_FINAL_SUB1
2	3.525	Clustered	5580	PRKCD	_FINAL_SUB1
2	3.525	Clustered	8405	SPOP	_FINAL_SUB1
2	3.525	Clustered	5204	PFDN5	_FINAL_SUB1
2	3.525	Clustered	5286	PIK3C2A	_FINAL_SUB1
2	3.525	Clustered	5631	PRPS1	_FINAL_SUB1
2	3.525	Clustered	1973	EIF4A1	_FINAL_SUB1
2	3.525	Seed	11113	CIT	_FINAL_SUB1
2	3.525	Clustered	5469	MED1	_FINAL_SUB1
2	3.525	Clustered	4363	ABCC1	_FINAL_SUB1
2	3.525	Clustered	5525	PPP2R5A	_FINAL_SUB1
2	3.525	Clustered	3939	LDHA	_FINAL_SUB1
2	3.525	Clustered	5684	PSMA3	_FINAL_SUB1
2	3.525	Clustered	9322	TRIP10	_FINAL_SUB1
2	3.525	Clustered	287	ANK2	_FINAL_SUB1
2	3.525	Clustered	5339	PLEC	_FINAL_SUB1
2	3.525	Clustered	3693	ITGB5	_FINAL_SUB1
2	3.525	Clustered	55218	EXD2	_FINAL_SUB1
2	3.525	Clustered	7490	WT1	_FINAL_SUB1
2	3.525	Clustered	8672	EIF4G3	_FINAL_SUB1
2	3.525	Clustered	8493	PPM1D	_FINAL_SUB1
2	3.525	Clustered	3679	ITGA7	_FINAL_SUB1
2	3.525	Clustered	253943	YTHDF3	_FINAL_SUB1
2	3.525	Clustered	9337	CNOT8	_FINAL_SUB1
2	3.525	Clustered	9444	QKI	_FINAL_SUB1
2	3.525	Clustered	1293	COL6A3	_FINAL_SUB1
2	3.525	Clustered	9945	GFPT2	_FINAL_SUB1
2	3.525	Clustered	55957	LIN37	_FINAL_SUB1
2	3.525	Clustered	3735	KARS1	_FINAL_SUB1
2	3.525	Clustered	10605	PAIP1	_FINAL_SUB1
2	3.525	Clustered	23369	PUM2	_FINAL_SUB1
2	3.525	Clustered	7979	SEM1	_FINAL_SUB1
2	3.525	Clustered	5436	POLR2G	_FINAL_SUB1
2	3.525	Clustered	6780	STAU1	_FINAL_SUB1
2	3.525	Clustered	23048	FNBP1	_FINAL_SUB1
2	3.525	Clustered	5685	PSMA4	_FINAL_SUB1
2	3.525	Clustered	23309	SIN3B	_FINAL_SUB1
2	3.525	Clustered	9960	USP3	_FINAL_SUB1
2	3.525	Clustered	2118	ETV4	_FINAL_SUB1
2	3.525	Clustered	1936	EEF1D	_FINAL_SUB1
5	2.68	Clustered	11273	ATXN2L	_FINAL_SUB1
5	2.68	Clustered	9497	SLC4A7	_FINAL_SUB1
5	2.68	Clustered	10096	ACTR3	_FINAL_SUB1
5	2.68	Clustered	5783	PTPN13	_FINAL_SUB1
5	2.68	Clustered	3692	EIF6	_FINAL_SUB1
5	2.68	Seed	29899	GPSM2	_FINAL_SUB1
5	2.68	Clustered	1453	CSNK1D	_FINAL_SUB1
5	2.68	Clustered	841	CASP8	_FINAL_SUB1
5	2.68	Clustered	5717	PSMD11	_FINAL_SUB1
5	2.68	Clustered	7003	TEAD1	_FINAL_SUB1
5	2.68	Clustered	5478	PPIA	_FINAL_SUB1
5	2.68	Clustered	2778	GNAS	_FINAL_SUB1
5	2.68	Clustered	2735	GLI1	_FINAL_SUB1
5	2.68	Clustered	4771	NF2	_FINAL_SUB1
5	2.68	Clustered	51657	STYXL1	_FINAL_SUB1
5	2.68	Clustered	9221	NOLC1	_FINAL_SUB1
5	2.68	Clustered	200576	PIKFYVE	_FINAL_SUB1
5	2.68	Clustered	3688	ITGB1	_FINAL_SUB1
5	2.68	Clustered	4301	AFDN	_FINAL_SUB1
5	2.68	Clustered	30011	SH3KBP1	_FINAL_SUB1
5	2.68	Clustered	2035	EPB41	_FINAL_SUB1
5	2.68	Clustered	5091	PC	_FINAL_SUB1
5	2.68	Clustered	4659	PPP1R12A	_FINAL_SUB1
5	2.68	Clustered	25956	SEC31B	_FINAL_SUB1
5	2.68	Clustered	3691	ITGB4	_FINAL_SUB1
3	2.45	Clustered	10302	SNAPC5	_FINAL_SUB1
3	2.45	Clustered	4140	MARK3	_FINAL_SUB1
3	2.45	Clustered	26130	GAPVD1	_FINAL_SUB1
3	2.45	Clustered	4750	NEK1	_FINAL_SUB1
3	2.45	Clustered	2775	GNAO1	_FINAL_SUB1
3	2.45	Clustered	22872	SEC31A	_FINAL_SUB1
3	2.45	Clustered	9811	CTIF	_FINAL_SUB1
3	2.45	Clustered	409	ARRB2	_FINAL_SUB1
3	2.45	Clustered	23022	PALLD	_FINAL_SUB1
3	2.45	Clustered	1743	DLST	_FINAL_SUB1
3	2.45	Clustered	84617	TUBB6	_FINAL_SUB1
3	2.45	Clustered	8777	MPDZ	_FINAL_SUB1
3	2.45	Clustered	23224	SYNE2	_FINAL_SUB1
3	2.45	Clustered	5519	PPP2R1B	_FINAL_SUB1
3	2.45	Clustered	10810	WASF3	_FINAL_SUB1
3	2.45	Clustered	112398	EGLN2	_FINAL_SUB1
3	2.45	Clustered	375790	AGRN	_FINAL_SUB1
3	2.45	Clustered	7168	TPM1	_FINAL_SUB1
3	2.45	Clustered	8826	IQGAP1	_FINAL_SUB1
3	2.45	Clustered	149111	CNIH3	_FINAL_SUB1
3	2.45	Clustered	122553	TRAPPC6B	_FINAL_SUB1
3	2.45	Clustered	22936	ELL2	_FINAL_SUB1
3	2.45	Clustered	7164	TPD52L1	_FINAL_SUB1
3	2.45	Clustered	3708	ITPR1	_FINAL_SUB1
3	2.45	Clustered	54505	DHX29	_FINAL_SUB1
3	2.45	Clustered	4776	NFATC4	_FINAL_SUB1
3	2.45	Clustered	64419	MTMR14	_FINAL_SUB1
3	2.45	Clustered	7109	TRAPPC10	_FINAL_SUB1
3	2.45	Clustered	10297	APC2	_FINAL_SUB1
3	2.45	Clustered	29925	GMPPB	_FINAL_SUB1
3	2.45	Clustered	2224	FDPS	_FINAL_SUB1
3	2.45	Clustered	57508	INTS2	_FINAL_SUB1
3	2.45	Clustered	8301	PICALM	_FINAL_SUB1
3	2.45	Clustered	286451	YIPF6	_FINAL_SUB1
3	2.45	Clustered	2241	FER	_FINAL_SUB1
3	2.45	Seed	23112	TNRC6B	_FINAL_SUB1
3	2.45	Clustered	3064	HTT	_FINAL_SUB1
3	2.45	Clustered	1176	AP3S1	_FINAL_SUB1
3	2.45	Clustered	81556	INTS14	_FINAL_SUB1
3	2.45	Clustered	7139	TNNT2	_FINAL_SUB1
7	1.78571	Clustered	10243	GPHN	_FINAL_SUB1
7	1.78571	Clustered	5465	PPARA	_FINAL_SUB1
7	1.78571	Clustered	3416	IDE	_FINAL_SUB1
7	1.78571	Clustered	2	A2M	_FINAL_SUB1
7	1.78571	Clustered	10347	ABCA7	_FINAL_SUB1
7	1.78571	Clustered	7360	UGP2	_FINAL_SUB1
7	1.78571	Clustered	728294	D2HGDH	_FINAL_SUB1
7	1.78571	Clustered	51296	SLC15A3	_FINAL_SUB1
7	1.78571	Clustered	2108	ETFA	_FINAL_SUB1
7	1.78571	Clustered	10587	TXNRD2	_FINAL_SUB1
7	1.78571	Clustered	23054	NCOA6	_FINAL_SUB1
7	1.78571	Clustered	121260	SLC15A4	_FINAL_SUB1
7	1.78571	Seed	3553	IL1B	_FINAL_SUB1
7	1.78571	Clustered	10057	ABCC5	_FINAL_SUB1
8	1.69231	Clustered	4773	NFATC2	_FINAL_SUB1
8	1.69231	Clustered	1739	DLG1	_FINAL_SUB1
8	1.69231	Clustered	55860	ACTR10	_FINAL_SUB1
8	1.69231	Clustered	56288	PARD3	_FINAL_SUB1
8	1.69231	Clustered	581	BAX	_FINAL_SUB1
8	1.69231	Clustered	10207	PATJ	_FINAL_SUB1
8	1.69231	Clustered	64919	BCL11B	_FINAL_SUB1
8	1.69231	Clustered	4982	TNFRSF11B	_FINAL_SUB1
8	1.69231	Clustered	6925	TCF4	_FINAL_SUB1
8	1.69231	Clustered	4209	MEF2D	_FINAL_SUB1
8	1.69231	Clustered	1759	DNM1	_FINAL_SUB1
8	1.69231	Clustered	6938	TCF12	_FINAL_SUB1
8	1.69231	Clustered	3267	AGFG1	_FINAL_SUB1
9	1.44444	Seed	55909	BIN3	_FINAL_SUB1
9	1.44444	Clustered	785	CACNB4	_FINAL_SUB1
9	1.44444	Clustered	11031	RAB31	_FINAL_SUB1
9	1.44444	Clustered	164	AP1G1	_FINAL_SUB1
9	1.44444	Clustered	9448	MAP4K4	_FINAL_SUB1
9	1.44444	Clustered	219931	TPCN2	_FINAL_SUB1
9	1.44444	Clustered	83696	TRAPPC9	_FINAL_SUB1
9	1.44444	Clustered	26985	AP3M1	_FINAL_SUB1
9	1.44444	Clustered	22878	TRAPPC8	_FINAL_SUB1
10	1	Seed	54930	HAUS4	_FINAL_SUB1
10	1	Clustered	80321	CEP70	_FINAL_SUB1
10	1	Clustered	22897	CEP164	_FINAL_SUB1
11	1	Clustered	51024	FIS1	_FINAL_SUB1
11	1	Clustered	3916	LAMP1	_FINAL_SUB1
11	1	Clustered	83734	ATG10	_FINAL_SUB1
12	1	Clustered	51604	PIGT	_FINAL_SUB1
12	1	Seed	27315	PGAP2	_FINAL_SUB1
12	1	Clustered	10026	PIGK	_FINAL_SUB1

### Sheet: GO_MCODE_Top3
Network	Annotation
MyList	R-HSA-1640170|Cell Cycle|-15.2;GO:0044770|cell cycle phase transition|-13.7;GO:0044772|mitotic cell cycle phase transition|-13.3
_FINAL	R-HSA-1640170|Cell Cycle|-24.5;GO:0044770|cell cycle phase transition|-21.8;GO:0010564|regulation of cell cycle process|-21.8
_FINAL_MCODE_ALL	R-HSA-1640170|Cell Cycle|-29.9;GO:0044770|cell cycle phase transition|-25.2;GO:0010564|regulation of cell cycle process|-23.5
_FINAL_SUB1_MCODE_1	WP179|Cell Cycle|-14.9;ko04110|Cell cycle|-14.8;hsa04110|Cell cycle |-14.8
_FINAL_SUB1_MCODE_2	R-HSA-9707564|Cytoprotection by HMOX1|-9.3;GO:0061013|regulation of mRNA catabolic process|-9.3;GO:1903311|regulation of mRNA metabolic process|-9.1
_FINAL_SUB1_MCODE_3	R-HSA-199991|Membrane Trafficking|-9.1;R-HSA-5653656|Vesicle-mediated transport|-8.8;GO:0051656|establishment of organelle localization|-8.1
_FINAL_SUB1_MCODE_4	GO:0006281|DNA repair|-20.8;R-HSA-73894|DNA Repair|-14.2;ko03440|Homologous recombination|-13.2
_FINAL_SUB1_MCODE_5	WP4541|Hippo-Merlin Signaling Dysregulation|-7.1;WP4534|Mechanoregulation and pathology of YAP/TAZ via Hippo and non-Hippo mechanisms|-7.0;GO:0051701|biological process involved in interaction with host|-5.9
_FINAL_SUB1_MCODE_6	GO:0051301|cell division|-8.2;GO:0006261|DNA-dependent DNA replication|-8.0;R-HSA-1640170|Cell Cycle|-7.8
_FINAL_SUB1_MCODE_7	GO:0035672|oligopeptide transmembrane transport|-7.7;GO:0006857|oligopeptide transport|-7.6;GO:1901137|carbohydrate derivative biosynthetic process|-4.9
_FINAL_SUB1_MCODE_8	R-HSA-525793|Myogenesis|-6.5;R-HSA-166520|Signaling by NTRKs|-6.5;GO:0061245|establishment or maintenance of bipolar cell polarity|-5.9
_FINAL_SUB1_MCODE_9	GO:0006897|endocytosis|-6.0;R-HSA-8876198|RAB GEFs exchange GTP for GDP on RABs|-5.6;GO:0048193|Golgi vesicle transport|-5.4
_FINAL_SUB1_MCODE_10	R-HSA-380284|Loss of proteins required for interphase microtubule organization from the centrosome|-7.8;R-HSA-380259|Loss of Nlp from mitotic centrosomes|-7.8;R-HSA-8854518|AURKA Activation by TPX2|-7.8
_FINAL_SUB1_MCODE_12	GO:0006506|GPI anchor biosynthetic process|-8.9;GO:0006505|GPI anchor metabolic process|-8.8;GO:0009247|glycolipid biosynthetic process|-7.9
