## Supplementary material for "The eukaryotic translation initiation factor eIF4E reprogrammes the splicing machinery and drives alternative splicing": Supp Table 10

### Sheet: MCODE
Cluster	Score	Type	Gene	Symbol	Network
1	5.29412	Clustered	8667	EIF3H	MyList_SUB1
1	5.29412	Clustered	22832	CEP162	MyList_SUB1
1	5.29412	Clustered	3921	RPSA	MyList_SUB1
1	5.29412	Clustered	85378	TUBGCP6	MyList_SUB1
1	5.29412	Clustered	89910	UBE3B	MyList_SUB1
1	5.29412	Clustered	55722	CEP72	MyList_SUB1
1	5.29412	Clustered	57531	HACE1	MyList_SUB1
1	5.29412	Clustered	54801	HAUS6	MyList_SUB1
1	5.29412	Clustered	142678	MIB2	MyList_SUB1
1	5.29412	Clustered	10133	OPTN	MyList_SUB1
1	5.29412	Clustered	54930	HAUS4	MyList_SUB1
1	5.29412	Clustered	11275	KLHL2	MyList_SUB1
1	5.29412	Clustered	6187	RPS2	MyList_SUB1
1	5.29412	Clustered	9793	CKAP5	MyList_SUB1
1	5.29412	Clustered	8894	EIF2S2	MyList_SUB1
1	5.29412	Clustered	7840	ALMS1	MyList_SUB1
1	5.29412	Clustered	1981	EIF4G1	MyList_SUB1
1	5.29412	Clustered	51444	RNF138	MyList_SUB1
1	5.29412	Clustered	91147	TMEM67	MyList_SUB1
1	5.29412	Clustered	8661	EIF3A	MyList_SUB1
1	5.29412	Clustered	11064	CNTRL	MyList_SUB1
1	5.29412	Clustered	7182	NR2C2	MyList_SUB1
1	5.29412	Seed	10806	SDCCAG8	MyList_SUB1
1	5.29412	Clustered	10393	ANAPC10	MyList_SUB1
1	5.29412	Clustered	6156	RPL30	MyList_SUB1
1	5.29412	Clustered	27252	KLHL20	MyList_SUB1
1	5.29412	Clustered	115106	HAUS1	MyList_SUB1
1	5.29412	Clustered	2197	FAU	MyList_SUB1
1	5.29412	Clustered	8925	HERC1	MyList_SUB1
1	5.29412	Clustered	1968	EIF2S3	MyList_SUB1
1	5.29412	Clustered	9814	SFI1	MyList_SUB1
1	5.29412	Clustered	1974	EIF4A2	MyList_SUB1
1	5.29412	Clustered	84961	FBXL20	MyList_SUB1
1	5.29412	Clustered	118424	UBE2J2	MyList_SUB1
4	3.5	Clustered	5296	PIK3R2	MyList_SUB1
4	3.5	Clustered	868	CBLB	MyList_SUB1
4	3.5	Seed	925	CD8A	MyList_SUB1
4	3.5	Clustered	7294	TXK	MyList_SUB1
4	3.5	Clustered	5788	PTPRC	MyList_SUB1
4	3.5	Clustered	7409	VAV1	MyList_SUB1
4	3.5	Clustered	2885	GRB2	MyList_SUB1
4	3.5	Clustered	7535	ZAP70	MyList_SUB1
4	3.5	Clustered	2534	FYN	MyList_SUB1
4	3.5	Clustered	3937	LCP2	MyList_SUB1
3	2.38462	Clustered	5286	PIK3C2A	MyList_SUB1
3	2.38462	Clustered	9898	UBAP2L	MyList_SUB1
3	2.38462	Clustered	54726	OTUD4	MyList_SUB1
3	2.38462	Clustered	23048	FNBP1	MyList_SUB1
3	2.38462	Clustered	11252	PACSIN2	MyList_SUB1
3	2.38462	Clustered	23149	FCHO1	MyList_SUB1
3	2.38462	Clustered	9470	EIF4E2	MyList_SUB1
3	2.38462	Clustered	22864	R3HDM2	MyList_SUB1
3	2.38462	Clustered	2580	GAK	MyList_SUB1
3	2.38462	Clustered	11113	CIT	MyList_SUB1
3	2.38462	Clustered	10109	ARPC2	MyList_SUB1
3	2.38462	Clustered	2060	EPS15	MyList_SUB1
3	2.38462	Clustered	7916	PRRC2A	MyList_SUB1
5	1.7	Clustered	80119	PIF1	MyList_SUB1
5	1.7	Clustered	7091	TLE4	MyList_SUB1
5	1.7	Clustered	10014	HDAC5	MyList_SUB1
5	1.7	Clustered	5893	RAD52	MyList_SUB1
5	1.7	Clustered	1387	CREBBP	MyList_SUB1
5	1.7	Clustered	6599	SMARCC1	MyList_SUB1
5	1.7	Clustered	6925	TCF4	MyList_SUB1
5	1.7	Clustered	7090	TLE3	MyList_SUB1
5	1.7	Clustered	5892	RAD51D	MyList_SUB1
5	1.7	Seed	5932	RBBP8	MyList_SUB1
10	1.5	Clustered	738	VPS51	MyList_SUB1
10	1.5	Clustered	400	ARL1	MyList_SUB1
10	1.5	Seed	2803	GOLGA4	MyList_SUB1
10	1.5	Clustered	8675	STX16	MyList_SUB1
6	1.44444	Clustered	25962	VIRMA	MyList_SUB1
6	1.44444	Clustered	51780	KDM3B	MyList_SUB1
6	1.44444	Clustered	57605	PITPNM2	MyList_SUB1
6	1.44444	Clustered	114883	OSBPL9	MyList_SUB1
6	1.44444	Clustered	23077	MYCBP2	MyList_SUB1
6	1.44444	Clustered	56848	SPHK2	MyList_SUB1
6	1.44444	Clustered	8643	PTCH2	MyList_SUB1
6	1.44444	Clustered	57492	ARID1B	MyList_SUB1
6	1.44444	Clustered	23637	RABGAP1	MyList_SUB1
7	1.33333	Clustered	10445	MCRS1	MyList_SUB1
7	1.33333	Clustered	22900	CARD8	MyList_SUB1
7	1.33333	Clustered	2130	EWSR1	MyList_SUB1
7	1.33333	Clustered	55689	YEATS2	MyList_SUB1
7	1.33333	Clustered	29997	NOP53	MyList_SUB1
7	1.33333	Clustered	6874	TAF4	MyList_SUB1
7	1.33333	Clustered	64326	COP1	MyList_SUB1
7	1.33333	Clustered	26031	OSBPL3	MyList_SUB1
7	1.33333	Clustered	9958	USP15	MyList_SUB1
11	1.25	Clustered	5934	RBL2	MyList_SUB1
11	1.25	Seed	5933	RBL1	MyList_SUB1
11	1.25	Clustered	51111	KMT5B	MyList_SUB1
11	1.25	Clustered	7375	USP4	MyList_SUB1
2	1.24138	Clustered	8874	ARHGEF7	MyList_SUB1
2	1.24138	Clustered	9112	MTA1	MyList_SUB1
2	1.24138	Clustered	8408	ULK1	MyList_SUB1
2	1.24138	Clustered	55037	PTCD3	MyList_SUB1
2	1.24138	Clustered	80222	TARS2	MyList_SUB1
2	1.24138	Clustered	4361	MRE11	MyList_SUB1
2	1.24138	Clustered	55716	LMBR1L	MyList_SUB1
2	1.24138	Clustered	5966	REL	MyList_SUB1
2	1.24138	Clustered	5359	PLSCR1	MyList_SUB1
2	1.24138	Clustered	9181	ARHGEF2	MyList_SUB1
2	1.24138	Seed	149628	PYHIN1	MyList_SUB1
2	1.24138	Clustered	406	ARNTL	MyList_SUB1
2	1.24138	Clustered	23613	ZMYND8	MyList_SUB1
2	1.24138	Clustered	5688	PSMA7	MyList_SUB1
2	1.24138	Clustered	5187	PER1	MyList_SUB1
2	1.24138	Clustered	8658	TNKS	MyList_SUB1
2	1.24138	Clustered	55288	RHOT1	MyList_SUB1
2	1.24138	Clustered	9612	NCOR2	MyList_SUB1
2	1.24138	Clustered	11177	BAZ1A	MyList_SUB1
2	1.24138	Clustered	5378	PMS1	MyList_SUB1
2	1.24138	Clustered	2051	EPHB6	MyList_SUB1
2	1.24138	Clustered	8864	PER2	MyList_SUB1
2	1.24138	Clustered	79736	TEFM	MyList_SUB1
2	1.24138	Clustered	9667	SAFB2	MyList_SUB1
2	1.24138	Clustered	9706	ULK2	MyList_SUB1
2	1.24138	Clustered	57504	MTA3	MyList_SUB1
2	1.24138	Clustered	27030	MLH3	MyList_SUB1
2	1.24138	Clustered	5888	RAD51	MyList_SUB1
2	1.24138	Clustered	6294	SAFB	MyList_SUB1
9	1.2	Clustered	4644	MYO5A	MyList_SUB1
9	1.2	Clustered	1102	RCBTB2	MyList_SUB1
9	1.2	Clustered	55213	RCBTB1	MyList_SUB1
9	1.2	Clustered	7171	TPM4	MyList_SUB1
9	1.2	Clustered	80018	NAA25	MyList_SUB1
8	1.16667	Clustered	81608	FIP1L1	MyList_SUB1
8	1.16667	Clustered	56852	RAD18	MyList_SUB1
8	1.16667	Clustered	861	RUNX1	MyList_SUB1
8	1.16667	Seed	23185	LARP4B	MyList_SUB1
8	1.16667	Clustered	26065	LSM14A	MyList_SUB1
8	1.16667	Clustered	23215	PRRC2C	MyList_SUB1
12	1	Clustered	124923	RSKR	MyList_SUB1
12	1	Clustered	1195	CLK1	MyList_SUB1
12	1	Clustered	56940	DUSP22	MyList_SUB1
12	1	Clustered	51657	STYXL1	MyList_SUB1
13	1	Clustered	27292	DIMT1	MyList_SUB1
13	1	Clustered	27340	UTP20	MyList_SUB1
13	1	Seed	84916	UTP4	MyList_SUB1
14	1	Clustered	8310	ACOX3	MyList_SUB1
14	1	Clustered	8443	GNPAT	MyList_SUB1
14	1	Clustered	4358	MPV17	MyList_SUB1

### Sheet: GO_top3
Network	Annotation
MyList	GO:0010564|regulation of cell cycle process|-10.6;GO:0016569|covalent chromatin modification|-10.3;GO:0016570|histone modification|-10.0
MyList_MCODE_ALL	GO:0097711|ciliary basal body-plasma membrane docking|-11.7;R-HSA-5620912|Anchoring of the basal body to the plasma membrane|-11.5;R-HSA-380270|Recruitment of mitotic centrosome proteins and complexes|-10.9
MyList_SUB1_MCODE_1	GO:0097711|ciliary basal body-plasma membrane docking|-19.0;R-HSA-5620912|Anchoring of the basal body to the plasma membrane|-18.9;R-HSA-380270|Recruitment of mitotic centrosome proteins and complexes|-17.5
MyList_SUB1_MCODE_2	GO:0030518|intracellular steroid hormone receptor signaling pathway|-7.0;GO:0043401|steroid hormone mediated signaling pathway|-6.6;M95|PID CIRCADIAN PATHWAY|-6.3
MyList_SUB1_MCODE_3	R-HSA-8856828|Clathrin-mediated endocytosis|-12.8;R-HSA-199991|Membrane Trafficking|-8.4;R-HSA-5653656|Vesicle-mediated transport|-8.2
MyList_SUB1_MCODE_4	ko04660|T cell receptor signaling pathway|-21.1;hsa04660|T cell receptor signaling pathway |-21.1;WP69|T-Cell antigen Receptor (TCR) Signaling Pathway|-18.4
MyList_SUB1_MCODE_5	R-HSA-2122947|NOTCH1 Intracellular Domain Regulates Transcription|-8.8;R-HSA-1980143|Signaling by NOTCH1|-8.0;GO:1904837|beta-catenin-TCF complex assembly|-6.8
MyList_SUB1_MCODE_6	GO:0008610|lipid biosynthetic process|-2.9;R-HSA-556833|Metabolism of lipids|-2.9
MyList_SUB1_MCODE_7	ko05168|Herpes simplex infection|-4.6;hsa05168|Herpes simplex infection|-4.6;GO:0016579|protein deubiquitination|-4.1
MyList_SUB1_MCODE_10	R-HSA-6811440|Retrograde transport at the Trans-Golgi-Network|-11.1;R-HSA-6811442|Intra-Golgi and retrograde Golgi-to-ER traffic|-8.6;GO:0042147|retrograde transport, endosome to Golgi|-6.8
MyList_SUB1_MCODE_13	R-HSA-6790901|rRNA modification in the nucleus and cytosol|-8.0;R-HSA-8868773|rRNA processing in the nucleus and cytosol|-6.5;R-HSA-72312|rRNA processing|-6.4
MyList_SUB1_MCODE_14	R-HSA-9033241|Peroxisomal protein import|-8.0;GO:0072662|protein localization to peroxisome|-7.9;GO:0006625|protein targeting to peroxisome|-7.9
