## Supplementary material for "The eukaryotic translation initiation factor eIF4E reprogrammes the splicing machinery and drives alternative splicing": Supp Table 13

### Sheet: MCODE
Cluster	Score	Type	Gene	Symbol	Network
5	5.58824	Clustered	5286	PIK3C2A	_FINAL_SUB1
5	5.58824	Clustered	55839	CENPN	_FINAL_SUB1
5	5.58824	Clustered	6596	HLTF	_FINAL_SUB1
5	5.58824	Clustered	23309	SIN3B	_FINAL_SUB1
5	5.58824	Clustered	55010	PARPBP	_FINAL_SUB1
5	5.58824	Clustered	5889	RAD51C	_FINAL_SUB1
5	5.58824	Clustered	83933	HDAC10	_FINAL_SUB1
5	5.58824	Seed	7517	XRCC3	_FINAL_SUB1
5	5.58824	Clustered	5884	RAD17	_FINAL_SUB1
5	5.58824	Clustered	8318	CDC45	_FINAL_SUB1
5	5.58824	Clustered	55215	FANCI	_FINAL_SUB1
5	5.58824	Clustered	55055	ZWILCH	_FINAL_SUB1
5	5.58824	Clustered	6240	RRM1	_FINAL_SUB1
5	5.58824	Clustered	2305	FOXM1	_FINAL_SUB1
5	5.58824	Clustered	2068	ERCC2	_FINAL_SUB1
5	5.58824	Clustered	5888	RAD51	_FINAL_SUB1
5	5.58824	Clustered	580	BARD1	_FINAL_SUB1
3	5.44	Clustered	9112	MTA1	_FINAL_SUB1
3	5.44	Clustered	22909	FAN1	_FINAL_SUB1
3	5.44	Clustered	9320	TRIP12	_FINAL_SUB1
3	5.44	Clustered	10735	STAG2	_FINAL_SUB1
3	5.44	Clustered	9439	MED23	_FINAL_SUB1
3	5.44	Seed	54962	TIPIN	_FINAL_SUB1
3	5.44	Clustered	9557	CHD1L	_FINAL_SUB1
3	5.44	Clustered	55860	ACTR10	_FINAL_SUB1
3	5.44	Clustered	1019	CDK4	_FINAL_SUB1
3	5.44	Clustered	10274	STAG1	_FINAL_SUB1
3	5.44	Clustered	9282	MED14	_FINAL_SUB1
3	5.44	Clustered	5297	PI4KA	_FINAL_SUB1
3	5.44	Clustered	6599	SMARCC1	_FINAL_SUB1
3	5.44	Clustered	51426	POLK	_FINAL_SUB1
3	5.44	Clustered	10362	HMG20B	_FINAL_SUB1
3	5.44	Clustered	132660	LIN54	_FINAL_SUB1
3	5.44	Clustered	9833	MELK	_FINAL_SUB1
3	5.44	Clustered	10933	MORF4L1	_FINAL_SUB1
3	5.44	Clustered	55193	PBRM1	_FINAL_SUB1
3	5.44	Clustered	128239	IQGAP3	_FINAL_SUB1
3	5.44	Clustered	8295	TRRAP	_FINAL_SUB1
3	5.44	Clustered	79980	DSN1	_FINAL_SUB1
3	5.44	Clustered	5591	PRKDC	_FINAL_SUB1
3	5.44	Clustered	1663	DDX11	_FINAL_SUB1
3	5.44	Clustered	146956	EME1	_FINAL_SUB1
1	5.1875	Clustered	23369	PUM2	_FINAL_SUB1
1	5.1875	Clustered	4209	MEF2D	_FINAL_SUB1
1	5.1875	Clustered	5469	MED1	_FINAL_SUB1
1	5.1875	Clustered	51720	UIMC1	_FINAL_SUB1
1	5.1875	Clustered	79718	TBL1XR1	_FINAL_SUB1
1	5.1875	Clustered	64326	COP1	_FINAL_SUB1
1	5.1875	Clustered	6601	SMARCC2	_FINAL_SUB1
1	5.1875	Clustered	51366	UBR5	_FINAL_SUB1
1	5.1875	Clustered	399687	MYO18A	_FINAL_SUB1
1	5.1875	Clustered	7490	WT1	_FINAL_SUB1
1	5.1875	Seed	996	CDC27	_FINAL_SUB1
1	5.1875	Clustered	10657	KHDRBS1	_FINAL_SUB1
1	5.1875	Clustered	55218	EXD2	_FINAL_SUB1
1	5.1875	Clustered	8881	CDC16	_FINAL_SUB1
1	5.1875	Clustered	56940	DUSP22	_FINAL_SUB1
1	5.1875	Clustered	5684	PSMA3	_FINAL_SUB1
1	5.1875	Clustered	11273	ATXN2L	_FINAL_SUB1
1	5.1875	Clustered	4193	MDM2	_FINAL_SUB1
1	5.1875	Clustered	1981	EIF4G1	_FINAL_SUB1
1	5.1875	Clustered	5436	POLR2G	_FINAL_SUB1
1	5.1875	Clustered	25956	SEC31B	_FINAL_SUB1
1	5.1875	Clustered	1453	CSNK1D	_FINAL_SUB1
1	5.1875	Clustered	9960	USP3	_FINAL_SUB1
1	5.1875	Clustered	9337	CNOT8	_FINAL_SUB1
1	5.1875	Clustered	8379	MAD1L1	_FINAL_SUB1
1	5.1875	Clustered	1936	EEF1D	_FINAL_SUB1
1	5.1875	Clustered	6502	SKP2	_FINAL_SUB1
1	5.1875	Clustered	22872	SEC31A	_FINAL_SUB1
1	5.1875	Clustered	10902	BRD8	_FINAL_SUB1
1	5.1875	Clustered	10605	PAIP1	_FINAL_SUB1
1	5.1875	Clustered	9698	PUM1	_FINAL_SUB1
1	5.1875	Clustered	29102	DROSHA	_FINAL_SUB1
2	2.93548	Seed	8672	EIF4G3	_FINAL_SUB1
2	2.93548	Clustered	4287	ATXN3	_FINAL_SUB1
2	2.93548	Clustered	9113	LATS1	_FINAL_SUB1
2	2.93548	Clustered	54930	HAUS4	_FINAL_SUB1
2	2.93548	Clustered	5717	PSMD11	_FINAL_SUB1
2	2.93548	Clustered	5339	PLEC	_FINAL_SUB1
2	2.93548	Clustered	5525	PPP2R5A	_FINAL_SUB1
2	2.93548	Clustered	2317	FLNB	_FINAL_SUB1
2	2.93548	Clustered	9604	RNF14	_FINAL_SUB1
2	2.93548	Clustered	253260	RICTOR	_FINAL_SUB1
2	2.93548	Clustered	5204	PFDN5	_FINAL_SUB1
2	2.93548	Clustered	1783	DYNC1LI2	_FINAL_SUB1
2	2.93548	Clustered	10762	NUP50	_FINAL_SUB1
2	2.93548	Clustered	80321	CEP70	_FINAL_SUB1
2	2.93548	Clustered	51657	STYXL1	_FINAL_SUB1
2	2.93548	Clustered	3181	HNRNPA2B1	_FINAL_SUB1
2	2.93548	Clustered	10393	ANAPC10	_FINAL_SUB1
2	2.93548	Clustered	960	CD44	_FINAL_SUB1
2	2.93548	Clustered	10425	ARIH2	_FINAL_SUB1
2	2.93548	Clustered	22897	CEP164	_FINAL_SUB1
2	2.93548	Clustered	158	ADSL	_FINAL_SUB1
2	2.93548	Clustered	11113	CIT	_FINAL_SUB1
2	2.93548	Clustered	199990	FAAP20	_FINAL_SUB1
2	2.93548	Clustered	200576	PIKFYVE	_FINAL_SUB1
2	2.93548	Clustered	5685	PSMA4	_FINAL_SUB1
2	2.93548	Clustered	55764	IFT122	_FINAL_SUB1
2	2.93548	Clustered	6780	STAU1	_FINAL_SUB1
2	2.93548	Clustered	10096	ACTR3	_FINAL_SUB1
2	2.93548	Clustered	1973	EIF4A1	_FINAL_SUB1
2	2.93548	Clustered	55125	CEP192	_FINAL_SUB1
2	2.93548	Clustered	54505	DHX29	_FINAL_SUB1
4	1.95652	Clustered	10057	ABCC5	_FINAL_SUB1
4	1.95652	Clustered	23048	FNBP1	_FINAL_SUB1
4	1.95652	Clustered	23054	NCOA6	_FINAL_SUB1
4	1.95652	Clustered	10494	STK25	_FINAL_SUB1
4	1.95652	Clustered	26130	GAPVD1	_FINAL_SUB1
4	1.95652	Clustered	55291	PPP6R3	_FINAL_SUB1
4	1.95652	Clustered	8301	PICALM	_FINAL_SUB1
4	1.95652	Clustered	540	ATP7B	_FINAL_SUB1
4	1.95652	Clustered	3566	IL4R	_FINAL_SUB1
4	1.95652	Clustered	57589	RIC1	_FINAL_SUB1
4	1.95652	Clustered	83871	RAB34	_FINAL_SUB1
4	1.95652	Clustered	9827	RGP1	_FINAL_SUB1
4	1.95652	Clustered	64419	MTMR14	_FINAL_SUB1
4	1.95652	Clustered	23262	PPIP5K2	_FINAL_SUB1
4	1.95652	Clustered	409	ARRB2	_FINAL_SUB1
4	1.95652	Clustered	3688	ITGB1	_FINAL_SUB1
4	1.95652	Clustered	9497	SLC4A7	_FINAL_SUB1
4	1.95652	Clustered	3064	HTT	_FINAL_SUB1
4	1.95652	Clustered	55909	BIN3	_FINAL_SUB1
4	1.95652	Clustered	4363	ABCC1	_FINAL_SUB1
4	1.95652	Seed	5465	PPARA	_FINAL_SUB1
4	1.95652	Clustered	7109	TRAPPC10	_FINAL_SUB1
4	1.95652	Clustered	3551	IKBKB	_FINAL_SUB1
7	1.6	Clustered	219931	TPCN2	_FINAL_SUB1
7	1.6	Clustered	51699	VPS29	_FINAL_SUB1
7	1.6	Clustered	29925	GMPPB	_FINAL_SUB1
7	1.6	Clustered	2030	SLC29A1	_FINAL_SUB1
7	1.6	Clustered	5025	P2RX4	_FINAL_SUB1
7	1.6	Clustered	22878	TRAPPC8	_FINAL_SUB1
7	1.6	Clustered	1739	DLG1	_FINAL_SUB1
7	1.6	Clustered	3916	LAMP1	_FINAL_SUB1
7	1.6	Seed	5116	PCNT	_FINAL_SUB1
7	1.6	Clustered	27032	ATP2C1	_FINAL_SUB1
6	1.5	Clustered	118	ADD1	_FINAL_SUB1
6	1.5	Clustered	5478	PPIA	_FINAL_SUB1
6	1.5	Clustered	5580	PRKCD	_FINAL_SUB1
6	1.5	Clustered	4771	NF2	_FINAL_SUB1
6	1.5	Clustered	6416	MAP2K4	_FINAL_SUB1
6	1.5	Seed	8826	IQGAP1	_FINAL_SUB1
6	1.5	Clustered	4659	PPP1R12A	_FINAL_SUB1
6	1.5	Clustered	55716	LMBR1L	_FINAL_SUB1
6	1.5	Clustered	6925	TCF4	_FINAL_SUB1
6	1.5	Clustered	3553	IL1B	_FINAL_SUB1
6	1.5	Clustered	9444	QKI	_FINAL_SUB1
6	1.5	Clustered	4773	NFATC2	_FINAL_SUB1
8	1.4	Clustered	164	AP1G1	_FINAL_SUB1
8	1.4	Seed	11031	RAB31	_FINAL_SUB1
8	1.4	Clustered	26985	AP3M1	_FINAL_SUB1
8	1.4	Clustered	57706	DENND1A	_FINAL_SUB1
8	1.4	Clustered	1176	AP3S1	_FINAL_SUB1
9	1	Seed	22978	NT5C2	_FINAL_SUB1
9	1	Clustered	1716	DGUOK	_FINAL_SUB1
9	1	Clustered	7084	TK2	_FINAL_SUB1
10	1	Clustered	27315	PGAP2	_FINAL_SUB1
10	1	Seed	10026	PIGK	_FINAL_SUB1
10	1	Clustered	51604	PIGT	_FINAL_SUB1

### Sheet: GO_top3
Network	Annotation
MyList	GO:0044770|cell cycle phase transition|-12.2;GO:0044772|mitotic cell cycle phase transition|-11.8;R-HSA-1640170|Cell Cycle|-11.8
MyList_MCODE_ALL	R-HSA-1640170|Cell Cycle|-19.9;GO:0044770|cell cycle phase transition|-17.3;GO:0044772|mitotic cell cycle phase transition|-16.4
MyList_SUB1_MCODE_1	R-HSA-983169|Class I MHC mediated antigen processing & presentation|-9.1;GO:0010212|response to ionizing radiation|-8.3;GO:0000209|protein polyubiquitination|-8.2
MyList_SUB1_MCODE_2	GO:0006281|DNA repair|-10.8;R-HSA-73894|DNA Repair|-9.1;GO:0044770|cell cycle phase transition|-9.0
MyList_SUB1_MCODE_3	CORUM:441|TFTC-type histone acetyl transferase complex|-6.7;M66|PID MYC ACTIV PATHWAY|-5.8;GO:0006281|DNA repair|-5.6
MyList_SUB1_MCODE_4	R-HSA-1280218|Adaptive Immune System|-5.4;GO:0035304|regulation of protein dephosphorylation|-5.1;GO:0006470|protein dephosphorylation|-5.0
MyList_SUB1_MCODE_5	GO:0016482|cytosolic transport|-3.8;GO:0042493|response to drug|-2.8;GO:0048193|Golgi vesicle transport|-2.8
MyList_SUB1_MCODE_6	R-HSA-936837|Ion transport by P-type ATPases|-5.3;ko04070|Phosphatidylinositol signaling system|-4.6;hsa04070|Phosphatidylinositol signaling system |-4.6
MyList_SUB1_MCODE_7	WP3942|PPAR signaling pathway|-5.8;ko03320|PPAR signaling pathway|-5.7;hsa03320|PPAR signaling pathway |-5.7
MyList_SUB1_MCODE_8	GO:0097711|ciliary basal body-plasma membrane docking|-8.4;R-HSA-5620912|Anchoring of the basal body to the plasma membrane|-8.3;GO:0060271|cilium assembly|-7.9
MyList_SUB1_MCODE_9	hsa00563|Glycosylphosphatidylinositol(GPI)-anchor biosynthesis |-7.9;ko00563|Glycosylphosphatidylinositol (GPI)-anchor biosynthesis|-7.9;GO:0006506|GPI anchor biosynthetic process|-7.6
MyList_SUB1_MCODE_10	GO:0007160|cell-matrix adhesion|-6.3;R-HSA-195258|RHO GTPase Effectors|-5.8;GO:0031589|cell-substrate adhesion|-5.7
_FINAL	R-HSA-1640170|Cell Cycle|-18.7;GO:0044770|cell cycle phase transition|-17.1;GO:0044772|mitotic cell cycle phase transition|-16.3
_FINAL_MCODE_ALL	R-HSA-1640170|Cell Cycle|-23.5;GO:0044770|cell cycle phase transition|-21.4;GO:0044772|mitotic cell cycle phase transition|-20.2
_FINAL_SUB1_MCODE_1	GO:0044770|cell cycle phase transition|-10.2;GO:0044772|mitotic cell cycle phase transition|-9.2;GO:1901987|regulation of cell cycle phase transition|-8.7
_FINAL_SUB1_MCODE_2	R-HSA-68886|M Phase|-10.8;R-HSA-69278|Cell Cycle, Mitotic|-9.6;R-HSA-1640170|Cell Cycle|-8.7
_FINAL_SUB1_MCODE_3	GO:0006281|DNA repair|-10.6;GO:0006302|double-strand break repair|-8.6;R-HSA-4839726|Chromatin organization|-8.5
_FINAL_SUB1_MCODE_4	R-HSA-199991|Membrane Trafficking|-7.6;GO:0051640|organelle localization|-7.5;R-HSA-5653656|Vesicle-mediated transport|-7.4
_FINAL_SUB1_MCODE_5	GO:0006281|DNA repair|-14.6;WP4016|DNA IR-damage and cellular response via ATR|-11.2;R-HSA-5693579|Homologous DNA Pairing and Strand Exchange|-10.5
_FINAL_SUB1_MCODE_6	GO:1901550|regulation of endothelial cell development|-7.3;GO:1903140|regulation of establishment of endothelial barrier|-7.3;GO:0043405|regulation of MAP kinase activity|-6.9
_FINAL_SUB1_MCODE_7	GO:0030001|metal ion transport|-4.8;GO:0098662|inorganic cation transmembrane transport|-4.0;GO:0070588|calcium ion transmembrane transport|-3.8
_FINAL_SUB1_MCODE_8	ko04142|Lysosome|-6.1;hsa04142|Lysosome |-6.1;R-HSA-199991|Membrane Trafficking|-5.9
_FINAL_SUB1_MCODE_9	GO:0009123|nucleoside monophosphate metabolic process|-7.7;R-HSA-15869|Metabolism of nucleotides|-7.4;GO:0009116|nucleoside metabolic process|-7.3
_FINAL_SUB1_MCODE_10	GO:0006506|GPI anchor biosynthetic process|-8.9;GO:0006505|GPI anchor metabolic process|-8.8;GO:0009247|glycolipid biosynthetic process|-7.9
