## Supplementary material for "The eukaryotic translation initiation factor eIF4E reprogrammes the splicing machinery and drives alternative splicing": Supp Table 15

### Sheet: Sheet1
Regulatory factor/element	Genes regulated		Enrichment p-value	BH-corrected p-value
AGO1	344	0.7577	0	0
TIAL1	316	0.696	0	0
SRRM4	304	0.6696	0	0
EIF4A3	300	0.6608	0	0
IGF2BP3	296	0.652	0	0
AGO2	289	0.6366	0	0
ARE	285	0.6278	0	0
FMR1	282	0.6211	0	0
TIA1	281	0.6189	0	0
IGF2BP1	280	0.6167	0	0
IGF2BP2	269	0.5925	0	0
ELAVL1	265	0.5837	0	0
RBM47	255	0.5617	0	0
APA	244	0.5374	0	0
LIN28B	240	0.5286	0	0
LARP4B	236	0.5198	0	0
YBX3	219	0.4824	0	0
GRWD1	207	0.4559	0	0
DDX3X	202	0.4449	0	0
PUM2	199	0.4383	0	0
G-quadruplex	187	0.4119	0	0
RBM10	177	0.3899	0	0
ZC3H7B	176	0.3877	0	0
UCHL5	176	0.3877	0	0
PPIG	174	0.3833	0	0
FXR2	174	0.3833	0	0
LIN28A	173	0.3811	0	0
ZNF622	170	0.3744	0	0
ATXN2	163	0.359	0	0
DDX55	162	0.3568	0	0
DDX21	160	0.3524	0	0
MSI1	160	0.3524	0	0
UPF1	159	0.3502	0	0
RBM15	152	0.3348	0	0
DDX6	150	0.3304	0	0
NCBP2	146	0.3216	0	0
FAM120A	145	0.3194	0	0
BUD13	142	0.3128	0	0
HNRNPD	137	0.3018	0	0
SUB1	135	0.2974	0	0
YTHDF3	120	0.2643	0	0
LARP4	116	0.2555	0	0
SRSF1	112	0.2467	0	0
PCBP2	110	0.2423	0	0
FUS	107	0.2357	0	0
GEMIN5	107	0.2357	0	0
EWSR1	106	0.2335	0	0
MOV10	104	0.2291	0	0
U2AF2	103	0.2269	0	0
HNRNPU	102	0.2247	0	0
LSM11	102	0.2247	0	0
DDX24	100	0.2203	0	0
HCE	99	0.2181	0	0
RPS3	98	0.2159	0	0
PRPF8	94	0.207	0	0
HNRNPC	94	0.207	0	0
NOLC1	93	0.2048	0	0
CAPRIN1	92	0.2026	0	0
C22ORF28	91	0.2004	0	0
FUBP3	91	0.2004	0	0
HNRNPH	90	0.1982	0	0
EIF3H	90	0.1982	0	0
ALU	86	0.1894	3.79e-06	1.14e-05
HNRNPF	85	0.1872	0	0
TAF15	85	0.1872	0	0
YTHDF1	83	0.1828	0	0
RBMX	81	0.1784	0	0
RBFOX2	79	0.174	0	0
CSTF2T	78	0.1718	0	0
SF3B4	70	0.1542	0	0
RBPMS	66	0.1454	0	0
QKI	64	0.141	0	0
FASTKD2	62	0.1366	0	0
METAP2	62	0.1366	0	0
FXR1	60	0.1322	0	0
SND1	59	0.13	0	1e-08
EIF3D	59	0.13	0	0
DROSHA	58	0.1278	0	0
EFTUD2	58	0.1278	0	0
U2AF1	57	0.1256	0	0
DGCR8	57	0.1256	0	0
ZFP36	57	0.1256	9e-08	2.7e-07
KHSRP	55	0.1211	0	0
DHX30	53	0.1167	0	0
m6A	53	0.1167	0	0
TARDBP	52	0.1145	0	0
HNRNPK	52	0.1145	0	0
SF3A3	49	0.1079	0	0
FTO	48	0.1057	0	1e-08
GTF2F1	47	0.1035	0	0
RNA editing	47	0.1035	4e-07	1.21e-06
HNRNPA2B1	45	0.0991	0	0
TRA2A	44	0.0969	0	0
PTBP1	44	0.0969	3.3e-07	9.9e-07
TIS	43	0.0947	0	0
hsa-miR-26b-5p	43	0.0947	0.0001399	0.0002798
hsa-miR-192-5p	42	0.0925	0	0
m5C	42	0.0925	2.14e-06	6.43e-06
hsa-miR-335-5p	41	0.0903	0.289655	0.289655
MTPAP	40	0.0881	0	1e-08
hsa-miR-124-3p	39	0.0859	2.4e-05	7.19e-05
SFRS7	38	0.0837	0	2e-08
XRCC6	36	0.0793	5.28e-06	1.58e-05
hsa-miR-1	35	0.0771	4e-08	1.3e-07
CSTF2	34	0.0749	0	0
NOL12	34	0.0749	0	1e-08
XPO5	34	0.0749	1e-08	3e-08
hsa-miR-16-5p	33	0.0727	2.7e-07	8.2e-07
RBM22	32	0.0705	0	0
CDC40	32	0.0705	2e-07	5.9e-07
GPKOW	31	0.0683	0	1e-08
HNRNPM	31	0.0683	1e-08	3e-08
TNRC6B	31	0.0683	5.64e-05	0.00011272
ADAR1	31	0.0683	0.00017181	0.00034362
HNRNPA1	29	0.0639	0	0
AKAP8L	29	0.0639	1e-08	3e-08
XRN2	29	0.0639	6e-08	1.8e-07
hsa-miR-215-5p	29	0.0639	5.9e-07	1.77e-06
C17ORF85	28	0.0617	2.49e-06	7.46e-06
CPSF6	27	0.0595	1.3e-07	4e-07
YTHDF2	27	0.0595	0.0002334	0.00046679
hsa-miR-21-5p	26	0.0573	1e-08	3e-08
PUM1	26	0.0573	5.8e-07	1.74e-06
GRSF1	24	0.0529	0.00030037	0.00060074
NKRF	24	0.0529	0.00048794	0.00097588
DDX42	23	0.0507	6e-08	1.8e-07
ALKBH5	23	0.0507	2.92e-06	8.76e-06
hsa-miR-98-5p	22	0.0485	5.4e-06	1.62e-05
AGGF1	22	0.0485	2.23e-05	6.7e-05
hsa-miR-16	22	0.0485	0.00119005	0.0023801
HLTF	21	0.0463	0	0
hsa-miR-106b	21	0.0463	1.51e-05	4.53e-05
hsa-miR-17	21	0.0463	7.79e-05	0.00015583
hsa-miR-15b	21	0.0463	0.00042199	0.00084398
hsa-miR-15a	21	0.0463	0.00057271	0.00114541
hsa-miR-155-5p	21	0.0463	0.00257105	0.00514209
CELF1	20	0.0441	0	1e-08
hsa-let-7b-5p	20	0.0441	1.33e-05	3.97e-05
hsa-miR-103	20	0.0441	3.43e-05	0.00010294
hsa-miR-20a	20	0.0441	4.11e-05	0.00012318
hsa-miR-107	20	0.0441	6.9e-05	0.00013792
SMNDC1	20	0.0441	0.00054685	0.00109371
TNRC6A	20	0.0441	0.00218713	0.00437426
hsa-miR-34a-5p	19	0.0419	1.75e-05	5.25e-05
hsa-miR-93	19	0.0419	0.00012764	0.00025529
SLTM	19	0.0419	0.00027912	0.00055824
hsa-miR-27b	18	0.0396	3.63e-06	1.09e-05
hsa-miR-375	18	0.0396	6.03e-05	0.00012054
RBM27	18	0.0396	0.00037471	0.00074942
hsa-miR-424	18	0.0396	0.00038422	0.00076845
SRSF9	18	0.0396	0.0005675	0.001135
hsa-miR-27a	17	0.0374	1.08e-05	3.23e-05
ZRANB2	17	0.0374	0.00040917	0.00081835
TBRG4	17	0.0374	0.00234475	0.0046895
DDX59	17	0.0374	0.0329903	0.0329903
hsa-miR-101	16	0.0352	3.29e-06	9.87e-06
hsa-miR-30a-5p	16	0.0352	0.00038433	0.00076866
RPS5	16	0.0352	0.00039517	0.00079033
EIF4G2	16	0.0352	0.00100572	0.00201143
hsa-miR-92a	16	0.0352	0.00423602	0.00847203
ILF3	16	0.0352	0.0506532	0.0506532
hsa-miR-128	15	0.033	1.64e-06	4.93e-06
EIF3A	15	0.033	3.71e-06	1.11e-05
TOP	15	0.033	0.00030912	0.00061824
WDR33	15	0.033	0.00045486	0.00090972
SUPV3L1	15	0.033	0.00081374	0.00162748
TROVE2	15	0.033	0.146291	0.146291
hsa-miR-301b	14	0.0308	0.0223696	0.0223696
hsa-miR-130a	14	0.0308	0.0234912	0.0234912
hsa-miR-130b	14	0.0308	0.0234912	0.0234912
hsa-miR-301a	14	0.0308	0.0249793	0.0249793
SF3B1	13	0.0286	2.15e-05	6.45e-05
EIF3G	13	0.0286	0.00020498	0.00040995
hsa-miR-18a	13	0.0286	0.00028463	0.00056926
hsa-miR-25	13	0.0286	0.00089211	0.00178421
ZC3H12A	13	0.0286	0.00097519	0.00195038
KHDRBS1	13	0.0286	0.00216769	0.00433539
AARS	13	0.0286	0.0103142	0.0103142
hsa-miR-148a	13	0.0286	0.0120611	0.0120611
hsa-miR-484	12	0.0264	0.00024312	0.00048623
hsa-miR-221	12	0.0264	0.00057099	0.00114198
hsa-miR-222	12	0.0264	0.00193891	0.00387782
RBM5	12	0.0264	0.00262344	0.00524687
hsa-miR-148b	12	0.0264	0.00331954	0.00663908
hsa-miR-19a	12	0.0264	0.00395831	0.00791661
hsa-miR-19b	12	0.0264	0.00395831	0.00791661
hsa-let-7b	12	0.0264	0.0134483	0.0134483
NONO	12	0.0264	0.0174542	0.0174542
METTL3	12	0.0264	0.0205509	0.0205509
hsa-miR-320	11	0.0242	0.00179908	0.00359815
hsa-miR-103a-3p	11	0.0242	0.00185579	0.00371157
hsa-miR-615-3p	11	0.0242	0.00222744	0.00445487
hsa-let-7a	11	0.0242	0.00700594	0.00700594
hsa-miR-193b-3p	11	0.0242	0.0207006	0.0207006
hsa-miR-7-5p	11	0.0242	0.022904	0.022904
STAU1	11	0.0242	0.289589	0.289589
SAFB2	10	0.022	1.84e-05	5.52e-05
hsa-miR-193b	10	0.022	2.28e-05	6.83e-05
hsa-miR-9-5p	10	0.022	0.00057867	0.00115734
FKBP4	10	0.022	0.00071133	0.00142266
EIF3B	10	0.022	0.00077097	0.00154195
hsa-miR-148b-3p	10	0.022	0.00527669	0.0105534
hsa-miR-24-3p	10	0.022	0.0112427	0.0112427
LARP7	10	0.022	0.0815042	0.0815042
PUS1	9	0.0198	0.00016704	0.00033408
hsa-miR-26a	9	0.0198	0.0006184	0.00123679
CPEB1	9	0.0198	0.00266267	0.00532533
hsa-miR-320a	9	0.0198	0.00497578	0.00995155
SERBP1	9	0.0198	0.00614006	0.0122801
hsa-let-7f	9	0.0198	0.00632218	0.00632218
TNRC6C	9	0.0198	0.00689354	0.00689354
hsa-let-7e	9	0.0198	0.0536545	0.0536545
RC3H1	9	0.0198	0.861507	0.861507
hsa-miR-100	8	0.0176	0.00112218	0.00224435
AUH	8	0.0176	0.00700854	0.00700854
hsa-let-7i	8	0.0176	0.013002	0.013002
SFRS14	8	0.0176	0.013002	0.013002
hsa-let-7c	8	0.0176	0.0265156	0.0265156
GNL3	8	0.0176	0.0277107	0.0277107
TARBP2	8	0.0176	0.0295725	0.0295725
hsa-miR-93-5p	8	0.0176	0.0315187	0.0315187
PABPC1	8	0.0176	0.177079	0.177079
hsa-miR-145-5p	7	0.0154	0.00023969	0.00047938
hsa-miR-32-5p	7	0.0154	0.00474576	0.00949152
hsa-miR-30c	7	0.0154	0.00891329	0.00891329
hsa-miR-101-3p	7	0.0154	0.0135619	0.0135619
hsa-miR-183	7	0.0154	0.0148429	0.0148429
hsa-let-7d	7	0.0154	0.0366404	0.0366404
hsa-miR-32	7	0.0154	0.0513668	0.0513668
hsa-miR-128-3p	7	0.0154	0.0937306	0.0937306
hsa-miR-29b	7	0.0154	0.103228	0.103228
hsa-miR-218	6	0.0132	8.64e-05	0.00017277
hsa-miR-423-5p	6	0.0132	0.00087044	0.00174087
hsa-miR-10b	6	0.0132	0.00242458	0.00484916
PPIL4	6	0.0132	0.00548472	0.0109695
hsa-miR-132-3p	6	0.0132	0.027743	0.027743
hsa-miR-96	6	0.0132	0.0453799	0.0453799
hsa-miR-122-5p	6	0.0132	0.0660019	0.0660019
hsa-let-7g	6	0.0132	0.134195	0.134195
hsa-miR-29c	6	0.0132	0.17109	0.17109
hsa-miR-29a	6	0.0132	0.17109	0.17109
RPS11	6	0.0132	0.283688	0.283688
AGO4	6	0.0132	0.826804	0.826804
hsa-miR-218-5p	5	0.011	0.00254714	0.00509427
hsa-miR-373	5	0.011	0.00313284	0.00626568
hsa-miR-423-3p	5	0.011	0.00357357	0.00714714
hsa-miR-590-3p	5	0.011	0.00380985	0.00761969
BCCIP	5	0.011	0.0117188	0.0117188
hsa-miR-151-5p	5	0.011	0.013384	0.013384
hsa-miR-221-3p	5	0.011	0.0171774	0.0171774
hsa-miR-877*	5	0.011	0.0286254	0.0286254
hsa-miR-10a	5	0.011	0.0305754	0.0305754
hsa-miR-26b	5	0.011	0.0326068	0.0326068
hsa-miR-22	5	0.011	0.0358084	0.0358084
hsa-miR-331-3p	5	0.011	0.0619986	0.0619986
hsa-miR-196a	5	0.011	0.0635313	0.0635313
hsa-miR-23b	5	0.011	0.0666602	0.0666602
hsa-miR-125b	5	0.011	0.112716	0.112716
hsa-miR-124	5	0.011	0.222351	0.222351
hsa-miR-19b-3p	5	0.011	0.402827	0.402827
HNRNPUL1	5	0.011	0.405354	0.405354
hsa-miR-130b-3p	5	0.011	0.407979	0.407979
hsa-miR-328	4	0.0088	0.00106455	0.00212911
hsa-miR-342-3p	4	0.0088	0.00376655	0.00753309
hsa-miR-374b-5p	4	0.0088	0.00922777	0.00922777
hsa-miR-196a-5p	4	0.0088	0.0367308	0.0367308
CPEB4	4	0.0088	0.0410624	0.0410624
hsa-miR-142-3p	4	0.0088	0.0688132	0.0688132
hsa-miR-196b	4	0.0088	0.0790521	0.0790521
NPM1	4	0.0088	0.0992577	0.0992577
hsa-miR-125a-5p	4	0.0088	0.101638	0.101638
hsa-miR-340-5p	4	0.0088	0.101638	0.101638
hsa-miR-186-5p	4	0.0088	0.124205	0.124205
EXOSC5	4	0.0088	0.317025	0.317025
PARK7	4	0.0088	0.797101	0.797101
hsa-miR-455-3p	3	0.0066	0.00704063	0.00704063
hsa-miR-320b	3	0.0066	0.00956765	0.00956765
hsa-miR-652	3	0.0066	0.0260087	0.0260087
SFPQ	3	0.0066	0.0310992	0.0310992
hsa-miR-18a*	3	0.0066	0.0448417	0.0448417
hsa-miR-30b-5p	3	0.0066	0.0586269	0.0586269
hsa-miR-148a-3p	3	0.0066	0.0586269	0.0586269
hsa-miR-324-5p	3	0.0066	0.061097	0.061097
hsa-miR-149	3	0.0066	0.0741545	0.0741545
hsa-miR-27a-3p	3	0.0066	0.0883336	0.0883336
hsa-miR-96-5p	3	0.0066	0.0912968	0.0912968
hsa-miR-373-3p	3	0.0066	0.100429	0.100429
hsa-miR-29c-3p	3	0.0066	0.100429	0.100429
SBDS	3	0.0066	0.12984	0.12984
hsa-let-7d-5p	3	0.0066	0.140249	0.140249
hsa-miR-30e	3	0.0066	0.154544	0.154544
hsa-miR-140-3p	3	0.0066	0.161857	0.161857
hsa-miR-30d	3	0.0066	0.165551	0.165551
hsa-miR-30b	3	0.0066	0.184382	0.184382
DKC1	3	0.0066	0.300817	0.300817
hsa-miR-181a-5p	3	0.0066	0.756404	0.756404
METTL14	3	0.0066	1	1
hsa-miR-134-5p	2	0.0044	0.00068782	0.00137563
hsa-miR-342-5p	2	0.0044	0.00333605	0.0066721
hsa-miR-106b*	2	0.0044	0.0116305	0.0116305
hsa-miR-365	2	0.0044	0.0138171	0.0138171
hsa-miR-141	2	0.0044	0.0186726	0.0186726
SSB	2	0.0044	0.0270818	0.0270818
hsa-miR-1296	2	0.0044	0.0401859	0.0401859
hsa-miR-1301	2	0.0044	0.0551802	0.0551802
hsa-miR-1226	2	0.0044	0.108923	0.108923
hsa-miR-22-3p	2	0.0044	0.118862	0.118862
hsa-miR-769-5p	2	0.0044	0.123913	0.123913
hsa-miR-24	2	0.0044	0.144601	0.144601
hsa-miR-10a-5p	2	0.0044	0.14988	0.14988
hsa-miR-204-5p	2	0.0044	0.155197	0.155197
hsa-miR-378	2	0.0044	0.155197	0.155197
hsa-miR-324-3p	2	0.0044	0.155197	0.155197
hsa-miR-21	2	0.0044	0.171352	0.171352
POLR2G	2	0.0044	0.176798	0.176798
hsa-miR-125b-5p	2	0.0044	0.198828	0.198828
hsa-miR-197-3p	2	0.0044	0.209964	0.209964
hsa-miR-33a-5p	2	0.0044	0.311401	0.311401
hsa-miR-106b-5p	2	0.0044	0.322606	0.322606
hsa-miR-30a	2	0.0044	0.377794	0.377794
hsa-miR-877	2	0.0044	0.377794	0.377794
YTHDC2	2	0.0044	0.661226	0.661226
SLBP	2	0.0044	0.689392	0.689392
hsa-miR-744	2	0.0044	1	1
WTAP	2	0.0044	1	1
hsa-miR-520c	1	0.0022	0.0152354	0.0152354
hsa-miR-613	1	0.0022	0.0152354	0.0152354
hsa-miR-448	1	0.0022	0.0152354	0.0152354
DHX29	1	0.0022	0.0302392	0.0302392
hsa-miR-708	1	0.0022	0.0302392	0.0302392
hsa-miR-18b-5p	1	0.0022	0.0302392	0.0302392
hsa-miR-3676	1	0.0022	0.0302392	0.0302392
hsa-miR-450a	1	0.0022	0.0302392	0.0302392
hsa-miR-519d-3p	1	0.0022	0.0302392	0.0302392
hsa-miR-520c-3p	1	0.0022	0.0302392	0.0302392
hsa-miR-101-5p	1	0.0022	0.0302392	0.0302392
Lin-28A	1	0.0022	0.0302392	0.0302392
hsa-miR-9-3p	1	0.0022	0.0302392	0.0302392
hsa-miR-365*	1	0.0022	0.0302392	0.0302392
hsa-miR-3200-3p	1	0.0022	0.0302392	0.0302392
hsa-miR-4326	1	0.0022	0.0450149	0.0450149
hsa-miR-369-5p	1	0.0022	0.0450149	0.0450149
hsa-miR-449b-5p	1	0.0022	0.0450149	0.0450149
hsa-miR-184	1	0.0022	0.0450149	0.0450149
HNRNPL	1	0.0022	0.0450149	0.0450149
hsa-miR-605-5p	1	0.0022	0.059566	0.059566
hsa-miR-30c-1*	1	0.0022	0.059566	0.059566
hsa-miR-188-5p	1	0.0022	0.059566	0.059566
hsa-miR-328-3p	1	0.0022	0.059566	0.059566
hsa-miR-1227	1	0.0022	0.059566	0.059566
hsa-miR-15a*	1	0.0022	0.059566	0.059566
hsa-miR-661	1	0.0022	0.059566	0.059566
hsa-miR-559	1	0.0022	0.0738958	0.0738958
hsa-miR-30c-2*	1	0.0022	0.0738958	0.0738958
hsa-miR-320c	1	0.0022	0.0880077	0.0880077
hsa-miR-34b-3p	1	0.0022	0.0880077	0.0880077
hsa-miR-504	1	0.0022	0.0880077	0.0880077
hsa-miR-195	1	0.0022	0.101905	0.101905
hsa-miR-449a	1	0.0022	0.101905	0.101905
hsa-miR-25-3p	1	0.0022	0.115591	0.115591
hsa-miR-99a-5p	1	0.0022	0.115591	0.115591
hsa-miR-205	1	0.0022	0.115591	0.115591
hsa-miR-191-5p	1	0.0022	0.115591	0.115591
hsa-miR-15b-5p	1	0.0022	0.115591	0.115591
hsa-miR-93-3p	1	0.0022	0.129069	0.129069
hsa-miR-34b-5p	1	0.0022	0.129069	0.129069
hsa-miR-212-3p	1	0.0022	0.129069	0.129069
hsa-miR-30a-3p	1	0.0022	0.129069	0.129069
hsa-miR-17*	1	0.0022	0.142342	0.142342
hsa-miR-191	1	0.0022	0.142342	0.142342
hsa-miR-199a-3p	1	0.0022	0.142342	0.142342
hsa-miR-504-5p	1	0.0022	0.142342	0.142342
hsa-miR-34c-5p	1	0.0022	0.155413	0.155413
hsa-miR-10b-5p	1	0.0022	0.155413	0.155413
hsa-miR-23a-3p	1	0.0022	0.155413	0.155413
hsa-miR-454	1	0.0022	0.180962	0.180962
hsa-miR-766	1	0.0022	0.180962	0.180962
hsa-miR-143-3p	1	0.0022	0.193446	0.193446
hsa-miR-30a*	1	0.0022	0.193446	0.193446
hsa-miR-760	1	0.0022	0.193446	0.193446
hsa-miR-151a-3p	1	0.0022	0.20574	0.20574
hsa-miR-378*	1	0.0022	0.217847	0.217847
hsa-miR-378a-3p	1	0.0022	0.217847	0.217847
hsa-miR-199a-5p	1	0.0022	0.22977	0.22977
hsa-miR-182-5p	1	0.0022	0.241511	0.241511
hsa-miR-503	1	0.0022	0.241511	0.241511
hsa-miR-548b-3p	1	0.0022	0.253074	0.253074
hsa-miR-19a-3p	1	0.0022	0.264461	0.264461
hsa-miR-204	1	0.0022	0.286718	0.286718
hsa-miR-29a-3p	1	0.0022	0.308303	0.308303
hsa-miR-106a	1	0.0022	0.31885	0.31885
hsa-miR-425-5p	1	0.0022	0.378845	0.378845
hsa-miR-141-3p	1	0.0022	0.378845	0.378845
hsa-miR-182	1	0.0022	0.388318	0.388318
hsa-miR-181c	1	0.0022	0.397647	0.397647
hsa-miR-346	1	0.0022	0.406835	0.406835
hsa-miR-200c-3p	1	0.0022	0.415882	0.415882
hsa-let-7a-5p	1	0.0022	0.433566	0.433566
hsa-miR-29b-3p	1	0.0022	0.442206	0.442206
hsa-miR-1229	1	0.0022	0.442206	0.442206
hsa-miR-7	1	0.0022	0.459095	0.459095
hsa-miR-1260b	1	0.0022	0.459095	0.459095
hsa-miR-181a	1	0.0022	0.475473	0.475473
hsa-miR-183-5p	1	0.0022	0.543263	0.543263
hsa-miR-296-3p	1	0.0022	0.602309	0.602309
hsa-miR-99a	1	0.0022	1	1
hsa-miR-186	1	0.0022	1	1
YTHDC1	1	0.0022	1	1
hsa-miR-18a-5p	1	0.0022	1	1
YWHAG	1	0.0022	1	1
hsa-miR-421	1	0.0022	1	1
