## Supplementary material for "The eukaryotic translation initiation factor eIF4E reprogrammes the splicing machinery and drives alternative splicing": Supp Table 19

Names	total	elements
AS Capping	6
		AGRN
		MDM2
		TUBB6
		CATSPER1
		CTNNB1
		ERCC2
Capping		89
		AL365181.2
		RP11-500C11.3
		RP11-15A1.3
		ZNF45
		MAP3K14-AS1
		AL391730.2
		AC006116.27
		SPAG17
		RP11-463I20.1
		ABALON
		ZNF114
		AC068134.8
		RP11-352G18.2
		ZSCAN5A
		PLXNA2
		RP11-885L14.1
		RP11-350N15.6
		TGM2
		RP11-1114I9.1
		BDNF-AS
		RP11-670E13.5
		PERM1
		RP11-56B16.5
		PUSL1
		SAMD11
		SLCO4A1-AS1
		HCG4
		TMEM120B
		NUP153
		CTC-241F20.4
		CPSF3L
		TNFSF8
		RP11-78I14.1
		CTD-2033D15.1
		RP11-15A1.4
		NQO2
		TNFRSF14
		B3GALT6
		SLFNL1
		eIF2B1
		KRT15
		CDK2
		SRR
		RP11-611O2.5
		IMPDH1P4
		RPL12P14
		HIST1H4I
		KIF1A
		AC006116.24
		RPE65
		RP13-895J2.6
		RP3-395M20.8
		eIF4AI
		NUDT6
		MRPL20
		CFLAR
		CTD-2012K14.3
		DNMBP-AS1
		CCDC148-AS1
		NEAT
		RP13-895J2.3
		MALAT1
		RP11-55J15.2
		FAM129B
		CCND1
		ST13P12
		RP11-69L16.4
		RP11-334E6.3
		LGALS8
		TM4SF19-AS1
		RP11-806L2.6
		RP11-388M20.2
		TRHDE
		RuvBL1
		HMMR-AS1
		MYC
		AP006621.9
		COL27A1
		CTD-2544N14.3
		CYP24A1
		MCL1
		PIAS1
		AC004510.3
		RP11-178H8.7
		CTD-2033D15.3
		MAGEB17
		BAIAP2L1
		HRNR
AS		758
		DPM2
		CLOCK
		PODNL1
		DALRD3
		CD44
		COBLL1
		VPS29
		IFT74
		DLG1
		PNISR
		PSMA4
		MAP4
		ACTR3
		PLPP4
		GPHN
		TUBD1
		CD34
		POLR2G
		APBB2
		INPP5F
		GCSH
		NEK11
		IQGAP3
		DFFB
		MEF2D
		GAPVD1
		LINC01547
		ARRB2
		DPH5
		COX5A
		CEP70
		HERPUD2
		SLC7A6
		EIF6
		CDC27
		FAN1
		SLC10A7
		ADARB1
		SOS1
		IFT122
		UBE2G1
		POLK
		LRRC6
		C1RL
		LINC01128
		ATP9B
		TPX2
		AGFG1
		CCNI
		CLSTN1
		KANSL2
		GPSM2
		PAIP1
		EDIL3
		EPB41
		DDX11
		ATP11B
		NUCKS1
		ZEB1
		MED4
		TMEM255B
		COQ6
		SMARCC2
		PTPN18
		HLTF
		AP1G1
		TNC
		RNF170
		HMG20B
		SMARCC1
		C9orf85
		GPR180
		SYNE2
		FHL3
		RNF14
		SEMA4D
		COX6C
		ZNF248
		INIP
		PDLIM2
		PPARA
		KRIT1
		PIKFYVE
		PUM2
		USP20
		DUSP22
		ANP32E
		TEAD1
		NFASC
		AKR1E2
		PCYT2
		CACNB4
		AC026412.1
		SUGCT
		ENTPD6
		METTL8
		DHRS11
		ARHGAP17
		PCBP1-AS1
		STK25
		HDX
		ELP5
		MAPKAPK5
		ST7L
		GMPPB
		PSMA3
		KLF7
		CTNNBIP1
		LAMP1
		GINS1
		HMGN2
		METTL9
		MFGE8
		LYRM1
		EIF4G3
		NFATC4
		DMKN
		ACTR10
		IFI6
		ACSL3
		FRMD8
		LIN54
		CDK11A
		MSH5
		NR1H3
		RPS20
		INTS14
		PALLD
		STAG2
		GOLGB1
		CCDC66
		MYRF
		ENOX2
		LARP7
		WDFY3
		HNRNPA2B1
		RPL21
		JKAMP
		XPNPEP1
		FOXK2
		PHF6
		DDX31
		BIN3
		DGUOK
		FGGY
		ZNF197
		CSGALNACT2
		PRDM2
		TMCO3
		CMIP
		CTDSPL2
		SEM1
		IQCA1
		TMEM267
		GNAS
		PLP2
		DDB2
		SHROOM1
		GFPT2
		DAP3
		SPOP
		LRRC23
		DDX47
		PHF3
		BCLAF1
		RREB1
		ITGB4
		IKBKB
		BOK
		POLL
		UBE2C
		YTHDF3
		ANXA8L1
		EEF1D
		CCNY
		NPC2
		EIF4A1
		LPGAT1
		CTIF
		FOXM1
		HENMT1
		TAF1B
		CHD2
		HTT
		VAMP1
		LEPROTL1
		TRAPPC8
		SEMA6C
		YWHAE
		RIC1
		EMC1
		PRC1
		TRIM41
		NIN
		ATP6V1H
		LCOR
		PI4KA
		HPCAL1
		SLC15A4
		OSBPL7
		STAG1
		PTK2
		LAT
		COQ9
		IQGAP1
		TRAPPC9
		DBI
		DNM1
		MARF1
		THBS3
		PGAP2
		EXD2
		MGAT5
		LATS1
		ZBTB21
		ZDHHC20
		SKP2
		ZNF75A
		FADS3
		PFDN1
		RPL34
		TNFRSF11B
		MARK2
		GMPPA
		EXO5
		DENND1A
		MED1
		RPS12
		SEC14L1
		RACGAP1
		PABPC4
		CLPTM1
		HNRNPM
		NCF2
		SEC31B
		PCGF6
		D2HGDH
		MRPL48
		HM13
		AP3M1
		TBL1XR1
		SP140
		OS9
		POLR2J4
		DNMT3B
		PSMD11
		MTMR14
		ZNF346
		PACRGL
		ADGRL3
		KHDRBS3
		MICAL2
		ZNF774
		PPP2R5A
		ZIM2
		COMMD7
		SPTB
		RICTOR
		CAPRIN2
		SF3B1
		TRA2A
		RAI14
		GNPDA2
		MROH8
		OGFOD2
		DDX49
		CD40
		ABCC5
		FANCI
		DYNC1LI2
		SNAPC5
		SEPTIN4
		TRIP12
		PRDM10
		ZMYND8
		UQCC1
		AFDN
		RGL1
		SYTL2
		PAQR5
		ATG10
		RETREG3
		RAD54L
		CASP8
		RCOR3
		CROCCP3
		CDC45
		SNRPN
		ABI2
		ATAD3B
		CACNB1
		FAM135A
		SETMAR
		QKI
		PLEC
		NRDC
		XPNPEP3
		IL6ST
		LRRCC1
		FGFR3
		ANK1
		PAFAH1B2
		TCF12
		IKZF4
		WASHC2A
		LMBR1L
		GLYR1
		SPATA20
		MFAP5
		FER
		GUF1
		CDK7
		PC
		ASNSD1
		GSDMB
		STEAP2
		SLC25A33
		PPP2R1B
		TMEM234
		MON2
		WDR62
		WDHD1
		SLC30A6
		RNF144A
		ZNF655
		TRRAP
		ZWILCH
		PRKCD
		CCDC18
		ZDHHC13
		ACAD10
		RBMS2
		CBFA2T2
		SCAMP1
		PICALM
		PTS
		MARK3
		BANP
		SERPINA1
		MED14
		HP1BP3
		CCDC169
		CEP192
		C11orf58
		BRD8
		EGLN2
		LTBR
		MRPS36
		TCF4
		SMC4
		ROBO3
		RAB34
		PSG4
		STAU1
		AP3S1
		ATP2C1
		DDX21
		FAM76A
		RGS19
		HDAC11
		DBF4
		FKBP15
		MTO1
		AURKA
		DHX29
		ADSL
		FAM86DP
		SLC15A3
		NFATC2
		SF3A3
		REPS1
		AHI1
		SLC29A1
		COP1
		PIGF
		MTA1
		UNC50
		SYTL1
		TENT2
		PBRM1
		PPP1R12A
		ATP5F1C
		INTS2
		MLLT10
		STRADA
		LINC01535
		RRM1
		PLAGL1
		BICRAL
		NDUFAF5
		CROCCP2
		VAPA
		TMEM218
		ARIH2
		SOX6
		SH3PXD2A
		FAM169A
		TMEM14B
		RAD17
		PIK3C2A
		H2AFV
		RBBP6
		ZSCAN31
		ARNTL2
		GNAO1
		PHTF1
		CDC16
		KCNC4
		PFN2
		CHCHD7
		ASPH
		UBA2
		TARS
		UIMC1
		PEG3
		SBDS
		ATP7B
		YIPF6
		MPDZ
		CLTCL1
		PAX8-AS1
		ZNF532
		ZC3H11A
		ZNF185
		AZIN1
		TIPIN
		UBR5
		RNPS1
		EIF2AK1
		LIN37
		ETFA
		WT1
		SLC2A8
		VMP1
		THAP9-AS1
		ATAT1
		TXNRD2
		DDX42
		PRMT9
		IL4R
		SEC11A
		CUL9
		DDHD1
		AKIRIN1
		DTNB
		NAV3
		PPP6R3
		BICD2
		NUDT13
		PPP6C
		SLC29A2
		SLC25A13
		PLEKHH3
		SVIL
		MFSD14C
		PRPSAP2
		EXOG
		MED15P9
		PLGRKT
		AKAP10
		CADPS2
		NT5C2
		NAF1
		EME1
		PHF13
		MEIS1
		FNTA
		TPTEP1
		DLST
		LINC00960
		GUCD1
		RAD51
		CIT
		ZNF615
		SH3KBP1
		ANK2
		BLM
		PPIP5K2
		RGP1
		AKR7A2
		ITGB1
		CFAP44
		NIT2
		AGAP3
		HPS1
		SAMD8
		CNOT8
		MPI
		RNF10
		PATJ
		XRCC3
		FAM219B
		NRBP2
		NOLC1
		P2RX4
		RSPO4
		SLC50A1
		LDHA
		ATP10D
		SNHG12
		UGP2
		BICD1
		ABCA7
		ZMIZ2
		NPTN
		AC005394.2
		DENND4B
		ETV4
		NUTM2A-AS1
		COL6A3
		SNHG6
		TPCN2
		TRIM26
		RABGAP1L
		GLI1
		SYT14
		TTC14
		TCF20
		MAPK8IP3
		TNNT2
		BARD1
		SRM
		PARPBP
		HAUS4
		XRRA1
		MAD1L1
		PPM1G
		HEMK1
		NEK1
		USP25
		BOC
		NAA60
		ITPR1
		TXNRD3
		HDAC10
		RALGAPA1
		ELMOD3
		RPARP-AS1
		RAD51C
		ZNF614
		SNRPB
		AGER
		ATXN3
		ZNF561
		PRPS1
		RUFY3
		NDUFB5
		OXR1
		ATXN7
		ABCC1
		FIS1
		ELF4
		ATG4D
		SUN3
		IL1B
		FOXN2
		TPM1
		EEF1AKMT2
		CRIM1
		SLC35G1
		RBM27
		FLNB
		PRKDC
		AFTPH
		CEP164
		SAE1
		ADD1
		RBX1
		METTL27
		MYO18A
		DSN1
		LARP4
		ODF2L
		SYT7
		LINC00667
		KIAA0232
		RPS25
		GIPC1
		ELL2
		RPN2
		CDK4
		ITGA7
		SUMF2
		CBX5
		SELENOM
		TSPAN4
		GPR157
		RNF168
		AMDHD2
		ZNF592
		IDE
		MELK
		DPY19L2
		MAP4K4
		CNIH3
		SCMH1
		TMEM185A
		ACOT9
		MTMR10
		ALKBH6
		ZNF266
		PPIA
		CSNK1D
		TBCD
		TOM1
		PHF12
		CENPN
		AKR1A1
		KHDRBS1
		MAP2K4
		SRSF5
		UBE2K
		MORF4L1
		CLNS1A
		TPD52L1
		TXNL4A
		SLC4A7
		PVT1
		SEMA3B
		FKBP1B
		PPP6R2
		SEPTIN10
		TRERF1
		KIF9
		MFAP3L
		CHN1
		TMLHE
		LIPT1
		AP2S1
		FAM120B
		SENP3
		BNC2
		ZNF530
		OSBPL6
		ZNF18
		PFDN5
		PARD3
		BCL11B
		CCDC7
		PHYH
		CCNT2
		UNKL
		QTRT2
		NF2
		PIGK
		BCL2L13
		PGS1
		TECPR1
		NUP50
		PPARGC1B
		SNX14
		WASF3
		LONP2
		DGCR2
		GLP2R
		TTC27
		SETD4
		TRAPPC10
		MYO18B
		TXLNA
		EPB41L5
		ATXN2L
		RAB31
		NIPA2
		UBAP1
		OGDHL
		GTF3C2
		MR1
		ANKS3
		SLC25A39
		BAX
		PTPN13
		VPS35L
		FDPS
		CCDC62
		SPIN1
		AKT3
		NCOA4
		PIGT
		DROSHA
		EMC7
		NAA40
		CHD1L
		GOLT1B
		MROH1
		TRIP10
		SLC9B2
		ITGB5
		TMEM134
		SPATA7
		CCND3
		ZNF611
		NCOA6
		PPP4R1
		SIN3B
		ARHGAP11B
		RPL23AP82
		EMSY
		SATB1
		SCN5A
		ANXA5
		PPM1D
		ANAPC10
		TK2
		STYXL1
		ZMAT3
		TRIM16
		LIX1L
		KARS
		MED23
		SNX7
		SEC31A
		FAM131A
		HSD11B1L
		CHMP4C
		SMAD5
		FAM49B
		PROCA1
		KANSL1L
		YPEL2
		MMP24
		EIF4G1
		PCNT
		APC2
		LETMD1
		STT3B
		HMBS
		USP3
		GADD45B
		SPART
		FNBP1
		ZBTB14
		NSUN4
		DCAF17
		RDM1
		CYP2R1
		ARHGAP8
		PUM1
		TNRC6B
		CERS4
		LINC00847
		TNNT1
		CCDC88A
		FAAP20
		ZNF519
		ZNF608
		SLC2A11
		NAP1L1
		HELQ
		EIF2D
		TRAPPC6B
		DEPDC1
		GLCCI1
		ADGRG1
		KIAA1109
		CCDC74A
		CDC25A
		CTSC
